# Single cell transcriptomic profiling identifies tumor-acquired and therapy-resistant cell states in pediatric rhabdomyosarcoma

**DOI:** 10.1101/2023.10.13.562224

**Authors:** Sara G Danielli, Yun Wei, Michael A Dyer, Elizabeth Stewart, Marco Wachtel, Beat W Schäfer, Anand G Patel, David M Langenau

## Abstract

Rhabdomyosarcoma (RMS) is a pediatric tumor that resembles undifferentiated muscle cells; yet the extent to which cell state heterogeneity and molecular features are shared with human development have not been fully ascribed. Here, we report a single-cell/nucleus RNA sequencing atlas derived from 72 datasets that includes patient tumors, patient-derived xenografts, primary *in vitro* cultures, and established cell lines. We report four dominant muscle-lineage cell states in RMS: progenitors, proliferative, differentiated, and ground cells. We stratify these RMS cells along the continuum of human muscle development and show that RMS cells share expression patterns with fetal/embryonal myogenic precursors rather than postnatal satellite cells. Indeed, fusion-negative RMS (FN-RMS) have a discrete stem cell hierarchy that faithfully recapitulates fetal muscle development. We also identify therapy-resistant FN-RMS progenitor cells that share transcriptomic similarity with bipotent skeletal mesenchymal cells, while a subset of fusion-positive (FP) RMS have tumor-acquired cells states, including a neuronal cell state, that are not found in development. Chemotherapy induced upregulation of progenitor signatures in FN-RMS while the neuronal gene programs were retained after therapy in FP-RMS. Taken together, this work identifies new cell state heterogeneity including unique treatment-resistant and tumor-acquired cell states that differ across RMS subtypes.
