## Supplemental Table 1 for "Single cell transcriptomic profiling identifies tumor-acquired and therapy-resistant cell states in pediatric rhabdomyosarcoma"

### Sheet: Sheet1
Table S1. Clinical properties of the RMS samples used for this analysis.
Sample name	Patient	Originating CSTN patient sample1	CSTN PDX identifier2	Dataset publication	Model3	Sequencing4	Sex	Age	Subtype5	Genetic6	Tumor site	Tumor status	Tumor location	Tumor treatment7	Hospital of origin8	GEO accession number	Number of cells included in this analysis
20082	20082	NA	NA	Wei, et al.	Patient	snRNAseq	F	17	aRMS	FN-RMS	Metastasis	NA	NA	NA	MGH	GSE195709	1500
20696	20696_21202	NA	NA	Wei, et al.	Patient	snRNAseq	M	<1	eRMS	FN-RMS	Primary	Diagnosis	Lung	NA	MGH	GSE195709	1676
21202	20696_21202	NA	NA	Wei, et al.	Patient	snRNAseq	M	1	eRMS	FN-RMS	NA	Recurrent	Lung	NA	MGH	GSE195709	1500
29806	29806	NA	NA	Wei, et al.	Patient	snRNAseq	M	15	eRMS	MYOD1L122R	NA	Recurrent	NA	NA	MGH	GSE195709	1500
aRMS-1	aRMS-1	NA	NA	Danielli, et al.	Primary culture	scRNAseq	F	7	aRMS	PAX3::FOXO1	Primary	Recurrent	Tibia	Yes	Paris	GSE218974	1500
aRMS-2	aRMS-2	NA	NA	Danielli, et al.	Primary culture	scRNAseq	F	14	aRMS	PAX3::FOXO1	Primary	Recurrent	Paravertebral	Yes	Paris	GSE218974	1500
aRMS-3	aRMS-3	NA	NA	Danielli, et al.	Primary culture	scRNAseq	M	13	aRMS	PAX3::FOXO1	Metastasis	Recurrent	mediastinum	Yes	Paris	GSE218974	1500
aRMS-4	SJRHB013759	SJRHB013759_D1	SJRHB013759_X1	Danielli, et al.	Primary culture	scRNAseq	M	19	aRMS	PAX3::FOXO1	Metastasis	Recurrent	Inguinal	No	St. Jude	GSE218974	1276
aRMS-5	aRMS-5	NA	NA	Danielli, et al.	Primary culture	scRNAseq	NA	NA	aRMS	PAX3::FOXO1	NA	NA	NA	NA	Berlin	GSE218974	1865
eRMS-1.1	SJRHB011	SJRHB011_D	SJRHB011_Y	Danielli, et al.	Primary culture	scRNAseq	M	4	eRMS	FN-RMS	Primary	Diagnosis	Skull	Yes	St. Jude	GSE218974	993
eRMS-1.2	SJRHB011	SJRHB011_E	SJRHB011_X	Danielli, et al.	Primary culture	scRNAseq	M	5	eRMS	FN-RMS	Primary	Recurrent	Neck	No	St. Jude	GSE218974	1500
eRMS-2.1	SJRHB012	SJRHB012_R	SJRHB012_Y	Danielli, et al.	Primary culture	scRNAseq	M	17	eRMS	FN-RMS	Primary	Diagnosis	Prostate	No	St. Jude	GSE218974	1328
eRMS-2.2	SJRHB012	SJRHB012_S	SJRHB012_Z	Danielli, et al.	Primary culture	scRNAseq	M	18	eRMS	FN-RMS	Primary	Recurrent	Prostate	Yes	St. Jude	GSE218974	1500
eRMS-3.2	SJRHB013758	SJRHB013758_D2	SJRHB013758_X2	Danielli, et al.	Primary culture	scRNAseq	F	5	eRMS	FN-RMS	Primary	Recurrent	Abdomen	Yes	St. Jude	GSE218974	1500
eRMS-4	eRMS-4	NA	NA	Danielli, et al.	Primary culture	scRNAseq	F	14	eRMS	FN-RMS	Primary	Diagnosis	Oral cavity	NA	Paris	GSE218974	1500
eRMS-8.1	eRMS-8	NA	NA	Danielli, et al.	Primary culture	scRNAseq	F	<1	eRMS	FN-RMS	Primary	Diagnosis	Head	No	Berlin	GSE218974	1500
eRMS-8.2	eRMS-8	NA	NA	Danielli, et al.	Primary culture	scRNAseq	F	<1	eRMS	FN-RMS	Primary	Recurrent	Head	Yes	Berlin	GSE218974	1500
eRMS-8.3	eRMS-8	NA	NA	Danielli, et al.	Primary culture	scRNAseq	F	1	eRMS	FN-RMS	Primary	Recurrent	Head	Yes	Berlin	GSE218974	1500
KFR	KFR	NA	NA	Danielli, et al.	Cell line	scRNAseq	F	13	aRMS	PAX3::FOXO1	NA	NA	NA	NA	NA	GSE218974	1500
Mast111	SJRHB013758	SJRHB013758_D1	SJRHB013758_X1	Wei, et al.	PDX	scRNAseq	F	4	eRMS	FN-RMS	Primary	Diagnosis	Abdomen-pelvis	No	St. Jude	GSE195709	1500
Mast118	SJRHB013759	SJRHB013759_D1	SJRHB013759_X1	Wei, et al.	PDX	scRNAseq	M	19	aRMS	PAX3::FOXO1	Metastasis	Recurrent	Inguinal	No	St. Jude	GSE195709	1500
Mast139	SJRHB013758	SJRHB013758_D2	SJRHB013758_X2	Wei, et al.	PDX	scRNAseq	F	4	eRMS	FN-RMS	Primary	Diagnosis	Abdomen-pelvis	Yes	St. Jude	GSE195709	1500
Mast139_SC	SJRHB013758	SJRHB013758_D2	SJRHB013758_X2	Wei, et al.	PDX	scRNAseq	F	4	eRMS	FN-RMS	Primary	Diagnosis	Abdomen-pelvis	Yes	St. Jude	GSE195709	1500
Mast39	SJRHB000026	SJRHB000026_R2	SJRHB00026_X1	Wei, et al.	PDX	scRNAseq	F	4	eRMS	FN-RMS	Primary	Recurrent	Pelvis	No	St. Jude	GSE195709	1500
Mast85_r1	SJRHB000026	SJRHB000026_R3	SJRHB00026_X2	Wei, et al.	PDX	scRNAseq	F	5	eRMS	FN-RMS	Metastasis	Recurrent	Pelvis	Yes	St. Jude	GSE195709	1500
Mast85_r2	SJRHB000026	SJRHB000026_R3	SJRHB00026_X2	Wei, et al.	PDX	scRNAseq	F	5	eRMS	FN-RMS	Metastasis	Recurrent	Pelvis	Yes	St. Jude	GSE195709	1500
Mast85_r2_SC	SJRHB000026	SJRHB000026_R3	SJRHB00026_X2	Wei, et al.	PDX	scRNAseq	F	5	eRMS	FN-RMS	Metastasis	Recurrent	Pelvis	Yes	St. Jude	GSE195709	1500
Mast95	SJRHB013757	SJRHB013757_D2	SJRHB013757_X1	Wei, et al.	PDX	scRNAseq	F	3	aRMS	PAX7::FOXO1	Primary	Diagnosis	Calf	Yes	St. Jude	GSE195709	1500
MSK72117	MSK72117	NA	NA	Wei, et al.	PDX	scRNAseq	F	1	aRMS	PAX7::FOXO1	NA	NA	Paraspinal	NA	MSKCC	GSE195709	1500
MSK72117_SC	MSK72117	NA	NA	Wei, et al.	PDX	scRNAseq	F	1	aRMS	PAX7::FOXO1	NA	NA	Paraspinal	NA	MSKCC	GSE195709	1500
MSK74711	MSK74711	NA	NA	Wei, et al.	PDX	scRNAseq	F	44	eRMS	MYOD1L122R	NA	NA	NA	NA	MSKCC	GSE195709	1500
MSK82489	MSK82489	NA	NA	Wei, et al.	PDX	scRNAseq	F	12	aRMS	PAX3::FOXO1	Metastasis	Recurrent	Inguinal	NA	MSKCC	GSE195709	1385
RD	RD	NA	NA	Wei, et al.	Cell line	scRNAseq	NA	NA	eRMS	FN-RMS	NA	NA	NA	NA	NA	GSE195709	1500
Rh4	Rh4_Rh41	NA	NA	Danielli, et al.	Cell line	scRNAseq	F	7	aRMS	PAX3::FOXO1	Metastasis	Recurrent	Lung	NA	NA	GSE218974	1500
Rh41	Rh4_Rh41	NA	NA	Cheng, et al.	Cell line	scRNAseq	F	7	aRMS	PAX3::FOXO1	Metastasis	Recurrent	Lung	NA	NA	GSE113660	1500
RMS	RMS	NA	NA	Danielli, et al.	Cell line	scRNAseq	NA	4	aRMS	PAX3::FOXO1	NA	NA	NA	NA	NA	GSE218974	1500
SJRHB000026_R2	SJRHB000026	SJRHB000026_R2	NA	Patel, et al.	Patient	snRNAseq	F	4	eRMS	FN-RMS	Primary	Recurrent	Pelvis	No	St. Jude	GSE174376	1500
SJRHB000026_R3	SJRHB000026	SJRHB000026_R3	NA	Patel, et al.	Patient	snRNAseq	F	5	eRMS	FN-RMS	Metastasis	Recurrent	Pelvis	Yes	St. Jude	GSE174376	1500
SJRHB000026_X1	SJRHB000026	SJRHB000026_R2	SJRHB000026_X1	Patel, et al.	O-PDX	scRNAseq	F	4	eRMS	FN-RMS	Primary	Recurrent	Pelvis	No	St. Jude	GSE174376	1500
SJRHB000026_X2	SJRHB000026	SJRHB000026_R3	SJRHB000026_X2	Patel, et al.	O-PDX	scRNAseq	F	5	eRMS	FN-RMS	Metastasis	Recurrent	Pelvis	Yes	St. Jude	GSE174376	1500
SJRHB010468_D1	SJRHB010468	SJRHB010468_D1	NA	Patel, et al.	Patient	snRNAseq	M	1	aRMS	PAX7::FOXO1	Primary	Diagnosis	Thigh	Yes	St. Jude	GSE174376	1500
SJRHB010468_X1	SJRHB010468	SJRHB010468_D1	SJRHB010468_X1	Patel, et al.	O-PDX	scRNAseq	M	1	aRMS	PAX7::FOXO1	Primary	Diagnosis	Thigh	Yes	St. Jude	GSE174376	1500
SJRHB010927_D1	SJRHB010927	SJRHB010927_D1	NA	Patel, et al.	Patient	snRNAseq	F	5	eRMS	FN-RMS	Primary	Diagnosis	Parapharyngeal mass	No	St. Jude	GSE174376	1500
SJRHB010927_X1	SJRHB010927	SJRHB010927_D1	SJRHB010927_X1	Patel, et al.	O-PDX	scRNAseq	F	5	eRMS	FN-RMS	Primary	Diagnosis	Parapharyngeal mass	No	St. Jude	GSE174376	1500
SJRHB010928_R1	SJRHB010928	SJRHB010928_R1	NA	Patel, et al.	O-PDX	snRNAseq	M	9	eRMS	FN-RMS	Primary	Diagnosis	Prostate-bladder	Yes	St. Jude	GSE174376	1500
SJRHB010928_X1	SJRHB010928	SJRHB010928_R1	SJRHB010928_X1	Patel, et al.	O-PDX	scRNAseq	M	9	eRMS	FN-RMS	Primary	Diagnosis	Prostate-bladder	Yes	St. Jude	GSE174376	1500
SJRHB011_D	SJRHB011	SJRHB011_D	NA	Patel, et al.	Patient	snRNAseq	M	5	eRMS	FN-RMS	Primary	Recurrent	Neck	No	St. Jude	GSE174376	1500
SJRHB011_X	SJRHB011	SJRHB011_D	SJRHB011_X	Patel, et al.	O-PDX	scRNAseq	M	5	eRMS	FN-RMS	Primary	Recurrent	Neck	No	St. Jude	GSE174376	1500
SJRHB012_R	SJRHB012	SJRHB012_R	NA	Patel, et al.	Patient	snRNAseq	M	18	eRMS	FN-RMS	Primary	Recurrent	Prostate	Yes	St. Jude	GSE174376	1500
SJRHB012_S	SJRHB012	SJRHB012_S	NA	Patel, et al.	Patient	snRNAseq	M	18	eRMS	FN-RMS	Primary	Recurrent	Prostate	Yes	St. Jude	GSE174376	1500
SJRHB012_Y	SJRHB012	SJRHB012_R	SJRHB012_Y	Patel, et al.	O-PDX	scRNAseq	M	18	eRMS	FN-RMS	Primary	Recurrent	Prostate	Yes	St. Jude	GSE174376	1500
SJRHB012_Z	SJRHB012	SJRHB012_S	SJRHB012_Z	Patel, et al.	O-PDX	scRNAseq	M	18	eRMS	FN-RMS	Primary	Recurrent	Prostate	Yes	St. Jude	GSE174376	1500
SJRHB012405_D1	SJRHB012405	SJRHB012405_D1	NA	Patel, et al.	Patient	snRNAseq	F	8	eRMS	FN-RMS	Primary	Recurrent	Abdomen-pelvis	Yes	St. Jude	GSE174376	1500
SJRHB012405_X1	SJRHB012405	SJRHB012405_D1	SJRHB012405_X1	Patel, et al.	O-PDX	scRNAseq	F	8	eRMS	FN-RMS	Primary	Recurrent	Abdomen-pelvis	Yes	St. Jude	GSE174376	1500
SJRHB013757_D2	SJRHB013757	SJRHB013757_D2	NA	Patel, et al.	Patient	snRNAseq	F	3	aRMS	PAX7::FOXO1	Primary	Diagnosis	Calf	Yes	St. Jude	GSE174376	1500
SJRHB013757_X1	SJRHB013757	SJRHB013757_D2	SJRHB013757_X1	Patel, et al.	O-PDX	scRNAseq	F	3	aRMS	PAX7::FOXO1	Primary	Diagnosis	Calf	Yes	St. Jude	GSE174376	1500
SJRHB013758_D1	SJRHB013758	SJRHB013758_D1	NA	Patel, et al.	Patient	snRNAseq	F	4	eRMS	FN-RMS	Primary	Diagnosis	Abdomen-pelvis	No	St. Jude	GSE174376	1500
SJRHB013758_D2	SJRHB013758	SJRHB013758_D2	NA	Patel, et al.	Patient	snRNAseq	F	5	eRMS	FN-RMS	Primary	Diagnosis	Abdomen-pelvis	Yes	St. Jude	GSE174376	1500
SJRHB013758_X1	SJRHB013758	SJRHB013758_D1	SJRHB013758_X1	Patel, et al.	O-PDX	scRNAseq	F	4	eRMS	FN-RMS	Primary	Diagnosis	Abdomen-pelvis	No	St. Jude	GSE174376	1500
SJRHB013758_X2	SJRHB013758	SJRHB013758_D2	SJRHB013758_X2	Patel, et al.	O-PDX	scRNAseq	F	5	eRMS	FN-RMS	Primary	Diagnosis	Abdomen-pelvis	Yes	St. Jude	GSE174376	1500
SJRHB013759_A1	SJRHB013759	SJRHB013759_A1	NA	Patel, et al.	Patient	snRNAseq	M	19	aRMS	PAX3::FOXO1	Metastasis	Recurrent	Pelvis	Yes	St. Jude	GSE174376	1500
SJRHB013759_A2	SJRHB013759	SJRHB013759_A2	NA	Patel, et al.	Patient	snRNAseq	M	19	aRMS	PAX3::FOXO1	Metastasis	Recurrent	Pelvis	Yes	St. Jude	GSE174376	1500
SJRHB013759_X14	SJRHB013759	SJRHB013759_A1	SJRHB013759_X14	Patel, et al.	O-PDX	scRNAseq	M	19	aRMS	PAX3::FOXO1	Metastasis	Recurrent	Pelvis	Yes	St. Jude	GSE174376	1500
SJRHB013759_X15	SJRHB013759	SJRHB013759_A2	SJRHB013759_X15	Patel, et al.	O-PDX	scRNAseq	M	19	aRMS	PAX3::FOXO1	Metastasis	Recurrent	Pelvis	Yes	St. Jude	GSE174376	1500
SJRHB030680_R1	SJRHB030680	SJRHB030680_R1	NA	Patel, et al.	Patient	scRNAseq	M	1	eRMS	FN-RMS	Metastasis	Recurrent	Prostate	Yes	St. Jude	GSE174376	1500
SJRHB030680_X1	SJRHB030680	SJRHB030680_R1	SJRHB030680_X1	Patel, et al.	O-PDX	scRNAseq	M	1	eRMS	FN-RMS	Metastasis	Recurrent	Prostate	Yes	St. Jude	GSE174376	1500
SJRHB031320_D1	SJRHB031320	SJRHB031320_D1	NA	Patel, et al.	Patient	scRNAseq	M	17	aRMS	PAX7::FOXO1	Primary	Diagnosis	Abdominal	Yes	St. Jude	GSE174376	1500
SJRHB031320_X1	SJRHB031320	SJRHB031320_D1	SJRHB031320_X1	Patel, et al.	O-PDX	scRNAseq	M	17	aRMS	PAX7::FOXO1	Primary	Diagnosis	Abdominal	Yes	St. Jude	GSE174376	1500
SJRHB046156_A1	SJRHB046156	SJRHB046156_R1	NA	Patel, et al.	Patient	snRNAseq	F	16	aRMS	PAX7::FOXO1	Metastasis	Recurrent	Forearm	No	St. Jude	GSE174376	1500
SJRHB046156_X1	SJRHB046156	SJRHB046156_R1	SJRHB046156_X1	Patel, et al.	O-PDX	scRNAseq	F	16	aRMS	PAX7::FOXO1	Metastasis	Recurrent	Forearm	No	St. Jude	GSE174376	1500
SJRHB049189_D1	SJRHB049189	SJRHB049189_D1	NA	Patel, et al.	Patient	snRNAseq	M	<1	eRMS	FN-RMS	Primary	Diagnosis	Prostate	Yes	St. Jude	GSE174376	1500
SJRHB049189_X1	SJRHB049189	SJRHB049189_D1	SJRHB049189_X1	Patel, et al.	O-PDX	scRNAseq	M	<1	eRMS	FN-RMS	Primary	Diagnosis	Prostate	Yes	St. Jude	GSE174376	1500
1Originating CSTN patient sample: St. Jude Childhood Solid Tumor Network identifier for the patient sample that was either processed (for patient samples) or used to generate experimental models (for PDXs or cell lines).
2CSTN PDX identifier: St. Jude Childhood Solid Tumor identifier for the xenograft that was either processed (for PDX) or used to generate cell lines.
3Model: Type of tissue used. Abbreviations: PDX - flank injected patient-derived xenograft; O-PDX - orthotopic patient-derived xenograft via mouse hindlimb implantation
4Sequencing: 10x Genomics 3' sequencing strategy used to generate dataset. Abbrebiations: scRNAseq - single-cell RNA-sequencing; snRNAseq - single-nucleus RNA-sequencing
5Subtype: Histologic subtype of rhabdomyosarcoma. Abbreviations: aRMS - alveolar rhabdomyosarcoma; eRMS - embryonal rhabdomyosarcoma.
6Genetics: Molecular subtype of rhabdomyosarcoma. The presence of PAX3/7::FOXO1 fusion or MYOD1 alteration are noted. Abbreviations: FN-RMS - fusion-negative rhabomyosarcoma.
7Tumor Treatment: whether the originating patient tumor sample was obtained under treatment selection pressure (defined as therapy within 1 month of surgery).
8Hospital of origin: Location where tumor was collected. Abbreviations: MGH - Massachussetts General Hospital, Berlin - Charité-Universitätsmedizin Berlin, St. Jude - St. Jude Children's Research Hospital, MSKCC - Memorial Sloan Kettering Cancer Center.
