## Supplemental Table 3 for "Single cell transcriptomic profiling identifies tumor-acquired and therapy-resistant cell states in pediatric rhabdomyosarcoma"

### Sheet: Sheet1
Table S3. Gene enrichment analysis of the marker genes differentially expressed among Seurat clusters in the integrated RMS atlas (FC>0.3)
cluster	Term	Overlap	P.value	Adjusted.P.value	Genes
Cluster 1	extracellular matrix organization (GO:0030198)	22/300	1.40129e-21	1.38307e-18	FBN2;POSTN;COL11A1;COL12A1;FN1;LAMB1;THBS1;DCN;LOXL2;COL1A1;VCAN;COL3A1;COL1A2;COL4A2;MMP16;COL5A1;COL4A1;COL6A2;COL5A2;SERPINH1;COL6A3;TIMP1
Cluster 1	extracellular structure organization (GO:0043062)	18/216	9.90709e-19	3.54306e-16	FBN2;POSTN;COL11A1;FN1;LAMB1;THBS1;DCN;COL1A1;VCAN;COL3A1;COL1A2;COL4A2;MMP16;COL5A1;COL4A1;COL6A2;COL5A2;COL6A3
Cluster 1	external encapsulating structure organization (GO:0045229)	18/217	1.07692e-18	3.54306e-16	FBN2;POSTN;COL11A1;FN1;LAMB1;THBS1;DCN;COL1A1;VCAN;COL3A1;COL1A2;COL4A2;MMP16;COL5A1;COL4A1;COL6A2;COL5A2;COL6A3
Cluster 1	collagen fibril organization (GO:0030199)	13/89	5.21849e-17	1.28766e-14	COL11A1;COL12A1;LOXL2;COL1A1;COL3A1;COL1A2;COL4A2;COL5A1;COL4A1;COL6A2;COL5A2;SERPINH1;COL6A3
Cluster 1	supramolecular fiber organization (GO:0097435)	16/351	1.24737e-12	2.46231e-10	COL11A1;COL12A1;RND3;LOXL2;RHOB;COL1A1;COL3A1;COL1A2;COL4A2;COL5A1;COL4A1;COL6A2;COL5A2;SERPINH1;COL6A3;B2M
Cluster 1	endoderm formation (GO:0001706)	6/36	8.06058e-09	1.32597e-06	COL4A2;DUSP1;COL11A1;COL12A1;FN1;LAMB1
Cluster 1	negative regulation of cell migration (GO:0030336)	9/144	9.40806e-09	1.32654e-06	BST2;EPHA4;COL3A1;IGFBP5;NAV3;TIMP1;SLIT2;ROBO1;RHOB
Cluster 1	endodermal cell differentiation (GO:0035987)	5/32	2.13367e-07	2.63241e-05	COL4A2;COL11A1;COL12A1;FN1;LAMB1
Cluster 1	negative regulation of cell motility (GO:2000146)	7/114	5.11954e-07	5.61443e-05	BST2;EPHA4;IGFBP5;NAV3;SLIT2;ROBO1;RHOB
Cluster 1	regulation of cell migration (GO:0030334)	11/408	1.08738e-06	0.000107325	COL1A1;BST2;EPHA4;IGFBP5;NAV3;LAMB1;SLIT2;THBS1;EGFR;ROBO1;RHOB
Cluster 2	DNA metabolic process (GO:0006259)	33/277	2.12067e-28	2.68901e-25	TOP2A;DNMT1;BLM;FEN1;RNASEH2A;PCNA;MCM7;PRKDC;PRIM1;GMNN;HMGB2;HMGB3;HMGB1;TYMS;RAD51AP1;POLD3;ORC6;CDC45;CHEK1;BARD1;CDT1;HELLS;PARP1;FANCA;CDC6;SMC1A;MSH2;UBE2T;CDK1;MCM3;MCM4;MCM5;MCM6
Cluster 2	DNA replication (GO:0006260)	18/108	1.54271e-18	9.78081e-16	BARD1;BLM;FEN1;DUT;RNASEH2A;MCM7;CDC6;FAM111B;FAM111A;ORC6;CDC45;CHEK1;CDK1;MCM3;MCM4;MCM5;CLSPN;MCM6
Cluster 2	mitotic spindle organization (GO:0007052)	19/157	8.32341e-17	3.51803e-14	CENPU;KIF11;SMC3;SMC1A;TUBG1;NDC80;ZWINT;AURKB;TPX2;PRC1;STMN1;CENPK;BIRC5;CENPM;KIF2C;CENPN;BUB3;MAD2L1;SPC25
Cluster 2	mitotic sister chromatid segregation (GO:0000070)	15/102	8.58616e-15	2.72181e-12	CDCA5;NCAPG;KIF22;SMC1A;TUBG1;SMC4;NCAPH;NDC80;ZWINT;SMC2;PRC1;CENPK;NUSAP1;CDK1;KIF2C
Cluster 2	DNA replication initiation (GO:0006270)	11/38	1.19034e-14	3.0187e-12	CDT1;CDC45;ORC6;MCM7;PRIM1;GMNN;MCM3;MCM4;MCM5;CDC6;MCM6
Cluster 2	microtubule cytoskeleton organization involved in mitosis (GO:1902850)	16/128	1.48718e-14	3.14291e-12	CENPU;KIF11;TUBG1;NDC80;ZWINT;AURKB;STMN1;CENPK;NUSAP1;BIRC5;CENPM;KIF2C;CENPN;BUB3;MAD2L1;SPC25
Cluster 2	regulation of transcription involved in G1/S transition of mitotic cell cycle (GO:0000083)	10/32	8.27355e-14	1.49869e-11	DHFR;CDT1;PCNA;CDC45;RRM2;CCNE1;E2F1;FBXO5;CDC6;TYMS
Cluster 2	cellular macromolecule biosynthetic process (GO:0034645)	21/314	3.01678e-13	4.1908e-11	BARD1;BLM;FEN1;DUT;RNASEH2A;MCM7;CDC6;TYMS;FAM111B;POLD3;FAM111A;ORC6;CDC45;CHEK1;CDK1;MCM3;E2F1;MCM4;MCM5;CLSPN;MCM6
Cluster 2	DNA-dependent DNA replication (GO:0006261)	15/129	3.02224e-13	4.1908e-11	CDT1;GINS2;BLM;MCM7;PRIM1;GMNN;HMGA1;CDC6;POLD3;ORC6;CDC45;MCM3;MCM4;MCM5;MCM6
Cluster 2	G1/S transition of mitotic cell cycle (GO:0000082)	13/85	3.30504e-13	4.1908e-11	CDT1;PCNA;RRM2;CDC6;TYMS;DHFR;CDC45;CCNE2;NASP;CCNE1;E2F1;EIF4EBP1;FBXO5
Cluster 3	mitotic spindle organization (GO:0007052)	39/157	1.36509e-45	1.71591e-42	GPSM2;BUB1B;CDCA8;TTK;KIF11;SMC3;CENPA;AURKB;SKA2;AURKA;CDC20;CCNB1;STMN1;NUF2;SPDL1;BUB3;BUB1;DLGAP5;SUN2;NDE1;PLK1;KIF23;DYNLL1;RANGAP1;CKAP5;NDC80;MZT1;TPX2;CENPE;KIF18A;CENPF;INCENP;KIFC1;PRC1;KIF4A;BIRC5;KIF2C;MAD2L1;SPC25
Cluster 3	microtubule cytoskeleton organization involved in mitosis (GO:1902850)	35/128	1.53282e-42	9.63377e-40	GPSM2;BUB1B;CDCA8;TTK;KIF11;CENPA;AURKB;SKA2;AURKA;CDC20;CCNB1;STMN1;NUF2;NUSAP1;SPDL1;BUB3;BUB1;DLGAP5;SUN2;NDE1;PLK1;DYNLL1;RANGAP1;CKAP5;NDC80;CENPE;KIF18A;CENPF;INCENP;KIF4A;TACC3;BIRC5;KIF2C;MAD2L1;SPC25
Cluster 3	mitotic sister chromatid segregation (GO:0000070)	26/102	8.19656e-31	3.43436e-28	KIF14;CDCA8;NCAPG;SMC4;NCAPH;SMC2;CCNB1;RAD21;NUSAP1;SPDL1;CEP55;DLGAP5;SPAG5;PLK1;KIF23;KIF22;KNSTRN;NDC80;CENPE;KIF18A;PSRC1;KIFC1;PRC1;CDK1;KIF2C;NCAPD2
Cluster 3	regulation of mitotic cell cycle phase transition (GO:1901990)	27/188	8.70723e-25	2.73625e-22	KIF14;BUB1B;HMMR;AURKA;CDC20;CCNB1;FZR1;TUBA1A;CEP70;CNTRL;NEK2;FBXO5;BUB3;UBE2C;TUBB;NDE1;PLK1;DYNLL1;TUBB4B;CKAP5;TPX2;ANLN;CENPE;CENPF;UBE2S;CDK1;MAD2L1
Cluster 3	mitotic cell cycle phase transition (GO:0044772)	27/209	1.59471e-23	4.00911e-21	CDKN1B;CCNF;FOXM1;AURKA;CCNB2;CCNB1;TUBA1A;CEP70;CNTRL;NEK2;UBE2C;TUBB;NDE1;PLK1;CDC25C;DYNLL1;TUBB4B;CKAP5;CDC25B;CCNA2;WEE1;DBF4;UBE2S;CCNG2;CDK1;TACC3;CDKN3
Cluster 3	regulation of cell cycle process (GO:0010564)	19/106	1.29563e-19	2.71434e-17	SPAG5;PLK1;HMGA2;KIF11;MKI67;CDC25C;KNSTRN;AURKB;AURKA;DBF4;RACGAP1;PRC1;NEK2;FBXO5;KIF20A;KIF20B;ECT2;CALM2;BUB1
Cluster 3	regulation of cell cycle G2/M phase transition (GO:1902749)	17/85	1.59669e-18	2.8672e-16	TUBB;NDE1;PLK1;KIF14;HMMR;DYNLL1;TUBB4B;CKAP5;AURKA;TPX2;CENPF;TUBA1A;CNTRL;CEP70;CDK1;NEK2;GTSE1
Cluster 3	mitotic nuclear division (GO:0140014)	16/74	4.39818e-18	6.91064e-16	SPAG5;UBE2C;NDE1;PLK1;CDCA8;KIF11;SMC3;SMC4;KNSTRN;MZT1;NDC80;TPX2;KIF18A;KIFC1;UBE2S;NUSAP1
Cluster 3	regulation of G2/M transition of mitotic cell cycle (GO:0010389)	20/149	5.35875e-18	7.48439e-16	TUBB;NDE1;PLK1;KIF14;HMMR;CDC25C;DYNLL1;TUBB4B;CKAP5;CDC25B;AURKA;TPX2;CCNB1;CENPF;TUBA1A;CEP70;CNTRL;CDK1;NEK2;FBXO5
Cluster 3	G2/M transition of mitotic cell cycle (GO:0000086)	19/130	7.25637e-18	9.12126e-16	TUBB;NDE1;PLK1;CDC25C;FOXM1;DYNLL1;TUBB4B;CKAP5;CDC25B;AURKA;CCNA2;CCNB2;CCNB1;WEE1;TUBA1A;CEP70;CNTRL;CDK1;NEK2
Cluster 4	negative regulation of actin filament polymerization (GO:0030837)	2/25	0.000135251	0.0230388	TMSB4X;PFN1
Cluster 4	positive regulation of insulin secretion (GO:0032024)	2/38	0.000315297	0.0230388	NNAT;SOX4
Cluster 4	regulation of viral entry into host cell (GO:0046596)	2/39	0.000332208	0.0230388	IFITM2;LGALS1
Cluster 4	positive regulation of peptide hormone secretion (GO:0090277)	2/43	0.00040419	0.0230388	NNAT;SOX4
Cluster 4	positive regulation of protein secretion (GO:0050714)	2/72	0.0011309	0.0488685	NNAT;SOX4
Cluster 4	regulation of insulin secretion (GO:0050796)	2/104	0.00233966	0.0488685	NNAT;SOX4
Cluster 4	negative regulation of RNA polymerase II regulatory region sequence-specific DNA binding (GO:1903026)	1/5	0.0034954	0.0488685	TMSB4X
Cluster 4	kidney morphogenesis (GO:0060993)	1/5	0.0034954	0.0488685	SOX4
Cluster 4	regulation of sterol transport (GO:0032371)	1/5	0.0034954	0.0488685	TSPO
Cluster 4	positive regulation of dendritic cell differentiation (GO:2001200)	1/5	0.0034954	0.0488685	LGALS1
Cluster 5	DNA metabolic process (GO:0006259)	25/277	3.25637e-28	2.33482e-25	FEN1;DNMT1;PCNA;MCM7;PRKDC;PRIM1;GMNN;MCM10;HMGB1;TYMS;UNG;ORC6;CDC45;CHEK1;HELLS;CDT1;PARP1;CDC6;MSH6;RAD51;MCM3;MCM4;MCM5;MCM6;MCM2
Cluster 5	DNA replication initiation (GO:0006270)	13/38	4.86111e-23	1.74271e-20	CDT1;MCM7;PRIM1;GMNN;MCM10;CDC6;CDC45;ORC6;MCM3;MCM4;MCM5;MCM6;MCM2
Cluster 5	DNA-dependent DNA replication (GO:0006261)	16/129	2.13323e-20	5.09843e-18	GINS2;CDT1;MCM7;PRIM1;GMNN;HMGA1;MCM10;CDC6;ORC6;CDC45;RAD51;MCM3;MCM4;MCM5;MCM6;MCM2
Cluster 5	DNA replication (GO:0006260)	15/108	6.15435e-20	1.10317e-17	FEN1;DUT;MCM7;MCM10;CDC6;FAM111B;ORC6;CDC45;CHEK1;MCM3;MCM4;MCM5;MCM6;CLSPN;MCM2
Cluster 5	double-strand break repair via break-induced replication (GO:0000727)	8/12	1.30059e-17	1.86504e-15	GINS2;CDC45;MCM7;MCM3;MCM4;MCM5;MCM6;MCM2
Cluster 5	protein-DNA complex assembly (GO:0065004)	14/143	1.84084e-16	2.1998e-14	CDT1;CENPV;MCM7;PARP1;GMNN;CDC6;CHAF1A;ORC6;RAD51;MCM3;MCM4;MCM5;MCM6;MCM2
Cluster 5	cellular macromolecule biosynthetic process (GO:0034645)	17/314	1.81046e-15	1.85443e-13	FEN1;DUT;MCM7;MCM10;CDC6;TYMS;FAM111B;ORC6;CDC45;CHEK1;MCM3;E2F1;MCM4;MCM5;MCM6;CLSPN;MCM2
Cluster 5	G1/S transition of mitotic cell cycle (GO:0000082)	11/85	1.64209e-14	1.47172e-12	DHFR;CDT1;PCNA;CDC45;CCNE2;NASP;CCNE1;E2F1;EIF4EBP1;CDC6;TYMS
Cluster 5	pre-replicative complex assembly (GO:0036388)	10/64	3.79866e-14	3.02626e-12	CDT1;ORC6;MCM7;GMNN;MCM3;MCM4;MCM5;MCM6;CDC6;MCM2
Cluster 5	pre-replicative complex assembly involved in nuclear cell cycle DNA replication (GO:0006267)	6/8	6.30731e-14	4.52234e-12	MCM7;MCM3;MCM4;MCM5;MCM6;MCM2
Cluster 6	actin-myosin filament sliding (GO:0033275)	13/38	1.49072e-17	7.45616e-15	ACTN2;TPM2;MYL6B;NEB;TTN;MYL4;ACTC1;DES;MYH3;TNNT1;TNNT2;TNNI1;TNNI2
Cluster 6	muscle filament sliding (GO:0030049)	13/38	1.49072e-17	7.45616e-15	ACTN2;TPM2;MYL6B;NEB;TTN;MYL4;ACTC1;DES;MYH3;TNNT1;TNNT2;TNNI1;TNNI2
Cluster 6	muscle contraction (GO:0006936)	19/129	1.57082e-17	7.45616e-15	RYR1;CHRNB1;ACTN2;TPM2;NEB;MYL6B;KLHL41;TTN;MYL4;MYLPF;CHRND;MYH3;ACTC1;DES;TNNT1;TNNT2;TNNI1;TNNI2;SNTB1
Cluster 6	skeletal muscle tissue development (GO:0007519)	10/37	1.31546e-12	4.68304e-10	RYR1;MYOG;ZBTB18;MYLPF;SVIL;MEF2C;MYOD1;SIX1;MYL6B;KLHL41
Cluster 6	striated muscle contraction (GO:0006941)	11/54	2.85126e-12	8.1204e-10	MYL4;CHRNA1;MYH3;TNNT1;TNNT2;TNNI1;STAC3;TNNI2;SCN3B;KLHL41;TTN
Cluster 6	striated muscle tissue development (GO:0014706)	9/34	2.22632e-11	5.2838e-09	MYOG;ZBTB18;MYLPF;SVIL;MEF2C;SGCD;MYOD1;SIX1;MYL6B
Cluster 6	skeletal muscle organ development (GO:0060538)	8/32	4.95171e-10	1.00732e-07	MYOG;ZBTB18;MYLPF;SVIL;MEF2C;MYOD1;SIX1;MYL6B
Cluster 6	heart contraction (GO:0060047)	8/41	4.18162e-09	7.44329e-07	MYL4;SGCD;ACTC1;TNNT2;TNNI1;TNNI2;SCN3B;TTN
Cluster 6	myofibril assembly (GO:0030239)	8/43	6.24418e-09	9.87968e-07	CSRP2;ACTC1;MYH3;ACTN2;TNNT1;TNNT2;KLHL41;TTN
Cluster 6	skeletal muscle contraction (GO:0003009)	6/20	2.35642e-08	3.35554e-06	CHRNA1;MYH3;TNNT1;STAC3;TNNI1;TNNI2
Cluster 7	response to unfolded protein (GO:0006986)	9/49	4.38085e-12	5.04383e-09	DNAJB1;HSP90AA1;HSPA5;DDIT3;HSPA6;SERPINH1;HSPA1B;HERPUD1;HSPA1A
Cluster 7	regulation of apoptotic process (GO:0042981)	23/742	6.72511e-12	5.04383e-09	XBP1;HSP90AA1;EGLN3;ANXA1;HSPA5;GADD45B;TNFRSF12A;GADD45A;CITED2;BNIP3;NDRG1;RTN4;HSP90B1;VEGFA;LGALS1;FAM162A;UBC;ANGPTL4;ATF5;SQSTM1;CD44;HSPA1B;HSPA1A
Cluster 7	glycolytic process (GO:0006096)	7/29	1.45632e-10	7.28159e-08	LDHA;TPI1;ENO1;ENO2;ALDOA;GAPDH;HK1
Cluster 7	pyruvate metabolic process (GO:0006090)	8/55	5.08642e-10	1.90741e-07	LDHA;TPI1;ENO1;ENO2;ALDOA;SLC16A3;GAPDH;HK1
Cluster 7	carbohydrate catabolic process (GO:0016052)	7/41	1.99035e-09	5.42664e-07	LDHA;TPI1;ENO1;ENO2;ALDOA;GAPDH;HK1
Cluster 7	canonical glycolysis (GO:0061621)	6/24	2.53243e-09	5.42664e-07	TPI1;ENO1;ENO2;ALDOA;GAPDH;HK1
Cluster 7	glucose catabolic process to pyruvate (GO:0061718)	6/24	2.53243e-09	5.42664e-07	TPI1;ENO1;ENO2;ALDOA;GAPDH;HK1
Cluster 7	glycolytic process through glucose-6-phosphate (GO:0061620)	6/25	3.31775e-09	6.22078e-07	TPI1;ENO1;ENO2;ALDOA;GAPDH;HK1
Cluster 7	cellular response to cytokine stimulus (GO:0071345)	16/482	5.84821e-09	9.57717e-07	IL32;XBP1;HSP90AA1;ANXA1;DUSP1;FN1;CXCR4;FOS;YBX3;HSP90B1;VEGFA;MT2A;UBC;TIMP1;VIM;GAPDH
Cluster 7	negative regulation of apoptotic process (GO:0043066)	16/485	6.38478e-09	9.57717e-07	XBP1;ANXA1;HSPA5;BDNF;CITED2;CAV1;BNIP3;HSP90B1;VEGFA;UBC;ANGPTL4;ATF5;SQSTM1;CD44;HSPA1B;HSPA1A
Cluster 8	extracellular matrix organization (GO:0030198)	42/300	6.80152e-29	1.71466e-25	FBN2;COL15A1;SPARC;COL11A1;LAMA4;SERPINE1;COL12A1;HTRA1;PLOD2;THBS1;LOXL2;CREB3L1;SERPINH1;TIMP1;ADAMTS9;GPM6B;POSTN;GSN;LUM;MMP2;FN1;LAMB1;DCN;COL1A1;COL3A1;VCAN;COL1A2;MMP16;COL4A2;COL5A1;P4HA1;COL4A1;COL5A3;COL6A2;COL5A2;COL6A1;COL6A3;COL9A3;TGFBI;CD44;DDR2;FBN1
Cluster 8	extracellular structure organization (GO:0043062)	32/216	5.80732e-23	5.65122e-20	FBN2;COL15A1;SPARC;COL11A1;LAMA4;SERPINE1;THBS1;ADAMTS9;POSTN;LUM;MMP2;FN1;LAMB1;DCN;COL1A1;COL3A1;VCAN;COL1A2;MMP16;COL4A2;COL5A1;COL4A1;COL5A3;COL6A2;COL5A2;COL6A1;COL6A3;COL9A3;TGFBI;CD44;DDR2;FBN1
Cluster 8	external encapsulating structure organization (GO:0045229)	32/217	6.72497e-23	5.65122e-20	FBN2;COL15A1;SPARC;COL11A1;LAMA4;SERPINE1;THBS1;ADAMTS9;POSTN;LUM;MMP2;FN1;LAMB1;DCN;COL1A1;COL3A1;VCAN;COL1A2;MMP16;COL4A2;COL5A1;COL4A1;COL5A3;COL6A2;COL5A2;COL6A1;COL6A3;COL9A3;TGFBI;CD44;DDR2;FBN1
Cluster 8	collagen fibril organization (GO:0030199)	21/89	7.87569e-20	4.96366e-17	COL15A1;LUM;COL11A1;COL12A1;PLOD2;LOXL2;COL1A1;COL3A1;COL1A2;COL4A2;COL5A1;P4HA1;COL4A1;COL6A2;COL5A3;COL6A1;COL5A2;SERPINH1;COL6A3;COL9A3;DDR2
Cluster 8	regulation of cell migration (GO:0030334)	35/408	3.486e-17	1.75764e-14	SERPINE2;SEMA3A;SERPINE1;THY1;THBS1;EGFR;ROBO1;CCL5;ENPP2;SLIT2;TMSB10;PDGFRB;EPHA4;NGFR;XBP1;ANXA1;IGFBP5;HSPA5;DDX58;CAV1;TPM1;LAMB1;IGF1;RHOC;SULF1;RHOB;COL1A1;BST2;SFRP1;DAB2;SFRP2;CXCL12;NAV3;DLC1;SGK1
Cluster 8	supramolecular fiber organization (GO:0097435)	31/351	1.11007e-15	4.66414e-13	COL15A1;COL11A1;COL12A1;PLOD2;RND3;LOXL2;UBC;SERPINH1;TSPAN5;B2M;GSN;LUM;TPM1;RHOC;SNCAIP;RHOB;COL1A1;COL3A1;COL1A2;COL4A2;COL5A1;P4HA1;COL4A1;COL5A3;COL6A2;COL5A2;COL6A1;COL6A3;COL9A3;TGFBI;DDR2
Cluster 8	negative regulation of cell migration (GO:0030336)	18/144	3.99123e-12	1.43741e-09	EPHA4;NGFR;IGFBP5;SERPINE1;TPM1;THY1;SULF1;ROBO1;RHOB;BST2;SFRP1;COL3A1;SFRP2;NAV3;DLC1;CALR;TIMP1;SLIT2
Cluster 8	negative regulation of cell motility (GO:2000146)	16/114	1.0626e-11	3.34853e-09	EPHA4;NGFR;IGFBP5;SERPINE1;TPM1;FBLN1;THY1;SULF1;ROBO1;RHOB;BST2;SFRP1;SFRP2;NAV3;DLC1;SLIT2
Cluster 8	cytokine-mediated signaling pathway (GO:0019221)	34/621	4.09908e-11	1.1482e-08	IFITM3;SP100;CEBPD;IFI6;IFIT1;PTGS2;IFIT3;IFIT2;HSP90B1;OASL;SOCS3;MT2A;CCL5;UBC;CCL2;TIMP1;B2M;JUNB;IL32;EGR1;ANXA1;ANXA2;MMP2;FN1;ISG15;HLA-A;FOS;BST2;NFKBIA;COL1A2;CXCL12;RHOU;SQSTM1;CD44
Cluster 8	negative regulation of angiogenesis (GO:0016525)	13/87	4.26326e-10	1.07477e-07	SPARC;SERPINF1;SERPINE1;KLF4;SULF1;THBS1;DCN;THBS4;KLF2;COL4A2;CREB3L1;TNMD;ADAMTS9
Cluster 9	muscle contraction (GO:0006936)	47/129	1.31016e-48	2.63998e-45	RYR1;MYOM1;SMPX;DYSF;MYL6B;LMOD3;MYOM3;TTN;CHRND;CHRNG;TNNI1;TNNI2;DMD;CACNA1S;CHRNB1;MYBPC1;MYBPC2;CAV3;ACTN2;TPM2;TNNC1;TPM1;TNNC2;NEB;KLHL41;TRDN;MYL4;MYLPF;ACTA2;ACTA1;MYH3;ACTC1;DES;MYL1;TNNT1;TNNT2;TNNT3;HRC;SSPN;CASQ2;MYH8;VIM;CALM1;ALDOA;MYL9;CRYAB;SNTB1
Cluster 9	actin-myosin filament sliding (GO:0033275)	24/38	7.63219e-33	5.12629e-30	MYBPC1;MYBPC2;ACTN2;TNNC1;TPM2;TNNC2;TPM1;MYL6B;NEB;TTN;MYL4;ACTA1;ACTC1;DES;MYH3;MYL1;TNNT1;TNNT2;TNNT3;TNNI1;MYH8;TNNI2;DMD;VIM
Cluster 9	muscle filament sliding (GO:0030049)	24/38	7.63219e-33	5.12629e-30	MYBPC1;MYBPC2;ACTN2;TNNC1;TPM2;TNNC2;TPM1;MYL6B;NEB;TTN;MYL4;ACTA1;ACTC1;DES;MYH3;MYL1;TNNT1;TNNT2;TNNT3;TNNI1;MYH8;TNNI2;DMD;VIM
Cluster 9	striated muscle contraction (GO:0006941)	23/54	3.75337e-26	1.89076e-23	CHRNA1;RYR2;SMPX;TNNC1;TNNC2;TPM1;STAC3;LMOD3;KLHL41;TTN;MYL4;CSRP3;MYH3;TNNT1;TNNT2;TNNT3;CASQ2;MYH8;TNNI1;TNNI2;DMD;ALDOA;SCN3B
Cluster 9	myofibril assembly (GO:0030239)	18/43	1.47008e-20	5.92443e-18	ACTN2;TPM1;LMOD3;MYPN;KLHL41;TTN;CSRP3;CSRP2;ACTC1;MYH3;OBSCN;SYNPO2L;TNNT1;TNNT2;TNNT3;ANKRD1;MYOZ1;MYOZ2
Cluster 9	sarcomere organization (GO:0045214)	15/28	2.04118e-19	6.85497e-17	ACTN2;TPM1;MYPN;TTN;CSRP3;CSRP2;MYH3;OBSCN;SYNPO2L;TNNT1;TNNT2;TNNT3;ANKRD1;MYOZ1;MYOZ2
Cluster 9	skeletal muscle tissue development (GO:0007519)	16/37	1.0818e-18	3.11405e-16	RYR1;MYOG;ZBTB18;SVIL;EGR2;MEF2C;SIX1;MYL6B;LMOD3;KLHL41;MYLPF;ACTA1;CSRP3;MYOD1;MYOZ1;MYOZ2
Cluster 9	heart contraction (GO:0060047)	15/41	2.78599e-16	7.01722e-14	RYR2;TNNC1;TPM1;TTN;TRDN;MYL4;CSRP3;SGCD;ACTC1;TNNT2;TNNI1;CASQ2;TNNI2;DMD;SCN3B
Cluster 9	actomyosin structure organization (GO:0031032)	18/76	1.74651e-15	3.91025e-13	ACTN2;TPM1;LMOD3;MYPN;KLHL41;TTN;CSRP3;CSRP2;MYH3;OBSCN;ACTC1;SYNPO2L;TNNT1;TNNT2;TNNT3;ANKRD1;MYOZ1;MYOZ2
Cluster 9	cardiac muscle contraction (GO:0060048)	13/34	1.41822e-14	2.85771e-12	RYR2;GSN;TNNC1;TPM1;TTN;MYL4;CSRP3;TNNT2;TNNI1;CASQ2;TNNI2;DMD;SCN3B
Cluster 10	microtubule cytoskeleton organization involved in mitosis (GO:1902850)	12/128	6.5682e-13	5.55013e-10	CDC20;CCNB1;STMN1;PLK1;NUSAP1;TACC3;BIRC5;BUB3;AURKB;NDC80;ZWINT;MAD2L1
Cluster 10	anaphase-promoting complex-dependent catabolic process (GO:0031145)	10/84	5.36059e-12	2.26485e-09	CDC20;CCNB1;PTTG1;UBE2C;UBE2S;PLK1;CDK1;BUB3;AURKB;MAD2L1
Cluster 10	DNA metabolic process (GO:0006259)	14/277	3.30367e-11	7.39483e-09	CDT1;FEN1;DNMT1;PCNA;GMNN;HMGB2;HMGB3;HMGB1;TYMS;RAD21;UBE2T;CHEK1;MCM3;CDK1
Cluster 10	positive regulation of cell cycle process (GO:0090068)	10/101	3.50051e-11	7.39483e-09	RANBP1;FEN1;CCNB1;CENPV;RACGAP1;RAD21;NUSAP1;AURKB;NDC80;MAD2L1
Cluster 10	regulation of mitotic cell cycle phase transition (GO:1901990)	12/188	6.3005e-11	1.06478e-08	CDC20;TPX2;CCNB1;UBE2C;UBE2S;TUBB;PLK1;CDK1;BUB3;TUBB4B;TUBA4A;MAD2L1
Cluster 10	mitotic spindle organization (GO:0007052)	11/157	1.52441e-10	2.14687e-08	CDC20;TPX2;CCNB1;STMN1;PLK1;BIRC5;BUB3;AURKB;NDC80;ZWINT;MAD2L1
Cluster 10	mitotic cell cycle phase transition (GO:0044772)	12/209	2.15419e-10	2.60042e-08	CCNA2;CCNB2;CCNB1;UBE2C;UBE2S;TUBB;PLK1;CDK1;TACC3;TUBB4B;TUBA4A;CDKN3
Cluster 10	regulation of cell cycle phase transition (GO:1901987)	9/95	5.25106e-10	5.54643e-08	CDC20;CCNB1;UBE2C;UBE2S;PLK1;CDK1;BUB3;GTSE1;MAD2L1
Cluster 10	mitotic sister chromatid segregation (GO:0000070)	9/102	9.97112e-10	9.36177e-08	CCNB1;CDCA5;RAD21;PLK1;NUSAP1;CDK1;SMC4;NDC80;ZWINT
Cluster 10	mitotic nuclear division (GO:0140014)	8/74	1.72812e-09	1.46027e-07	TPX2;UBE2C;UBE2S;PLK1;NUSAP1;SMC4;NDC80;ZWINT
