## Supplemental Table 4 for "Single cell transcriptomic profiling identifies tumor-acquired and therapy-resistant cell states in pediatric rhabdomyosarcoma"

### Sheet: Table S4
Table S4. Marker genes for the progenitor, proliferating and differentiated cell states from the original publications and this new analysis.
Progenitor						Proliferative						Differentiated
Patel - mesoderm	Wei - mesenchymal	Danielli - muscle stem cell-like	RMS atlas (cluster 8+1)	Genes present in at least 2 datasets		Wei - proliferative	Danielli - cycling	Patel - myoblast	RMS atlas - proliferative	Genes present in at least 2 datasets		Wei - muscle	Danielli - differentiated	Patel - myocyte	RMS atlas - differentiated (cluster 6 + 9)	Genes present in at least 2 datasets
COL1A1	CREB3L1	FN1	COL3A1	CD44		BUB3	UBE2C	GAS2	HIST1H4C	ASPM		AK1	MYLPF	LAMA2	MYLPF	MYL4
DLC1	MMP2	HLA-B	COL1A1	COL3A1		ARHGAP11A	CENPF	PDE4B	CENPF	TOP2A		SYNPO2L	ACTC1	MEG3	ACTC1	MACF1
BICC1	CD44	MT2A	POSTN	COL6A2		TPX2	TOP2A	PRKCE	TOP2A	MIS18BP1		SHD	TNNI1	WWTR1	MYL1	ARPP21
TSHZ2	FIBIN	COL1A1	DLK1	COL5A2		GPSM2	ARL6IP1	FGF14	CCNB1	SMC4		MYL4	MYL1	MEG8	MYH3	CHRNA1
COL3A1	CCDC102B	COL6A1	ISG15	COL6A3		CCNB1	CCNB1	ROBO1	HIST1H1B	MKI67		MACF1	TNNC2	EPB41L2	TNNI2	RBM24
CACNA1C	PTN	COL6A2	SPARCL1	COL1A1		HMGB3	TPX2	NLGN1	UBE2C	CENPF		KREMEN2	TTN	PTGFR	TNNI1	CYB5R1
COL6A3	TAGLN	TIMP1	PTN	POSTN		G2E3	PLK1	LTBP1	PTTG1	CENPE		RP1-302G2.5	TNNT2	HDAC9	TNNT3	TNNT3
COL1A2	COL3A1	CTSB	FN1	COL6A1		SYNE2	ASPM	SPOCK1	UBE2S	NUCKS1		CTD-2545M3.8	MYOG	ANKRD44	TTN	ERBB3
KAZN	COL5A3	MGP	COL1A2	COL5A1		CENPE	KPNA2	ST6GALNAC3	TPX2	TUBA1B		DLG2	DES	UBE2E2	TNNT2	FNDC5
COL5A1	COL4A2	COL6A3	CCL2	LAMA4		ASPM	AURKA	GPC6	DLGAP5	SYNE2		LRRN1	MYL4	RIN2	MEF2C	BLCAP
COL5A2	LUM	COL3A1	IFIT2	DCN		LMNB1	PTTG1	CREB5	MKI67	ATAD2		LINC00948	TNNT3	CD36	MYL4	DCLK1
FBN2	PPP1R14A	SERPINE2	B2M	COL11A1		UBE2S	HMGB2	SCN9A	TUBB4B	HELLS		UNC45B	TPM1	SYNE1	ZNF106	SRPK3
SLIT2	C1R	FTL	RRBP1	COL1A2		ARL6IP1	CDC20	ATAD2	ASPM	DHFR		ARPP21	TNNT1	OBSCN	ARPP21	RYR1
LRP1	PDGFRL	SFRP4	COL5A2	LRP1		CDC25B	UBE2S	CTC-340A15.2	BIRC5	CENPK		CHRNA1	TNNC1	CTNNA2	NEB	ACTC1
EGFR	ID3	HLA-C	JUNB	LAMC1		CDCA3	PRR11	BMPR1B	CDC20	BUB3		RBM24	MYBPH	MED13L	TNNC2	CHRND
PDE7B	FCGRT	POSTN	FOS	SCN7A		ATAD2	CENPA	ROBO2	NUSAP1	ARHGAP11A		TNNT3	TPM2	AC007682.1	SEPW1	TNNI1
MMP16	PDLIM2	HLA-A	DCN	CCDC102B		KPNA2	SGO2	DOCK10	CENPE	TPX2		CYB5R1	TNNI2	STK10	MACF1	ZNF106
ROR1	SERPINH1	LRP1	COL6A2	COL4A1		DNMT1	DLGAP5	SMC4	KPNA2	CCNB1		ERBB3	BIN1	MAP2K1	DES	RASSF4
LDB2	CRABP2	SELENOM	THY1	VCAN		RNF26	CENPE	GPC3	TUBA1C	HMGB3		VGLL2	CKB	GRIN3A	TNNC1	TTN
FOS	NR4A2	SH3BGRL3	EVA1B	COL5A3		TACC3	CDKN3	CTD-2034I4.1	HMGB2	UBE2S		HSPB3	SELENOW	IQCA1	KLHL41	COBL
TRPS1	OGN	CXCL8	KLF2	COL4A2		BIRC5	TUBA1C	BTBD11	PRC1	ARL6IP1		FNDC5	C1orf105	MYH7B	ACTN2	MYH3
MRC2	PCOLCE	IGFBP6	NOV	NAV3		PLK1	MKI67	HELLS	PLK1	CDC25B		KLHL41	RASSF4	ARHGAP24	MYOG	DES
COL6A2	NRP1	APLP2	SAT1	SULF1		UBE2C	CKAP2	HPSE2	HIST1H1C	CDCA3		BLCAP	ENO3	CCDC39	SRPK3	MYOG
PLXDC2	LHFPL2	IFI27	MEG3	GSN		CCNB2	GTSE1	FAT3	SGOL2	KPNA2		NEU4	SHISA2	ANKRD1	RARRES2	TNNT2
RRBP1	EPS8	FSTL1	NEAT1	EPS8		MCM7	CKS2	PRKD1	CCNB2	RNF26		DCLK1	MYL6B	NKAIN2	CDKN1C	NES
LAMB1	FAM129A	SQSTM1	IGFBP5	FAM129A		PRC1	CCNB2	LINGO2	TYMS	TACC3		TNNC2	SMPX	MYH8	PRUNE2	STAC3
VCAN	SERPINE2	VIM	FIBIN	LAMB1		CASC5	BIRC5	GPHN	KIF2C	BIRC5		SRPK3	KLHL41	SASH1	ENO3	MYL1
MAML2	S100A4	LTBP3	TIMP1	EGFR		CDK1	DEPDC1	CNKSR3	CDCA8	PLK1		RYR1	MEF2C	AKAP13	PHLDB2	MYLPF
EPS8	GLT8D2	LUM	THBS4	EBF1		PIF1	NCAPD2	AUTS2	HMGB3	UBE2C		ACTC1	LMNA	HIVEP2	NES	ACTN2
PREX2	SEPP1	PLAUR	MGP	ABI3BP		KIF11	PIF1	HMGA2	HIST1H1E	CCNB2		CHRND	NEB	SCN3A	BIN1	FILIP1
SLIT3	LAMB1	COL1A2	COL6A3	COL15A1		CKAP2	FAM83D	SSBP2	HIST1H1D	PRC1		NEXN	APOBEC2	TTC3	MYBPH	NEB
BMP1	HIC1	ANXA2	COL4A1	NR4A1		CEP55	TUBB4B	MARK1	DEPDC1	CDK1		FLNC	COX6A2	A2M	RASSF4	GPC1
COL4A2	COL1A1	LAMA4	ITM2C	MEOX2		MZT1	CDK1	PSMA1	CDCA2	PIF1		TNNC1	ZNF106	HCN1	TPM2	ATP2B1
COLEC12	LRP1	TFPI	CEBPD	FRMD4A		RACGAP1	HP1BP3	HSP90AA1	KIF23	KIF11		MYL5	CDH15	FHOD3	CHRNA1	BIN1
PLCB4	POSTN	RRBP1	IFIT3	FBN1		RRM2	KIF20A	CENPE	PSRC1	CKAP2		SEPT4	CCND1	HIST1H2AC	ATP2B1	MEF2C
ZFHX4	RHOC	LGALS1	IGFBP6	PPAP2B		TOP2A	CDCA3	CACNA1A	ARL6IP1	CEP55		PDE4DIP	PDLIM3	KIF26B	ACTA1	SYNPO2L
FRMD4A	CYTL1	FAM20C	LY6E	BICC1		FEN1	KIF2C	SEMA5A	GTSE1	MZT1		KIF19	PRDX6	SERPINI1	IL17B	SHD
COL27A1	TAGLN2	TXNIP	FTL	TSHZ2		KNSTRN	CDCA2	NFIA	CCNA2	RACGAP1		TNNI1	SRPK3	MIR1-2	TRIM55	HSPB3
RBMS3	EGFR	COL5A2	COL11A1	COL12A1		TUBA1C	NUF2	DPP10	CKAP2	KNSTRN		ZNF106	CYB5R1	FAM155A	KREMEN2	KLHL41
NRP1	THBS4	SPARC	FOSB	AHNAK		HELLS	CDCA8	AC010967.2	HIST2H2AC	TUBA1C		RASSF4	ACTN2	FBXO32	TUBB6	TNNC2
LOXL2	LGALS1	LRRC17	LGALS1	EMP1		E2F1	HJURP	LRRTM4	ATAD2	NCAPD2		TTN	FNDC5	RP11-32K4.1	GPC1	FLNC
ROR2	COL15A1	COL5A1	PCOLCE	ANXA1		NCAPD2	HMMR	KCNQ5	AURKA	SAPCD2		COBL	SHD	RBFOX2	S100A6	TNNC1
ADAMTSL3	EVA1B	EMP1	SPON2	LOXL2		MXD3	KIF4A	LINC00669	HN1	DBF4		FST	GPC1	AKAP9	HES6	TNNI2
BOC	APOE	RHOC	COL6A1	RRBP1		SAPCD2	CCNF	CHRM3	FAM64A	AURKA		MYH3	CHRNG	NFASC	SCRIB	TPM1
COL11A1	NR4A1	SHC1	SPARC	FN1		MIS18BP1	PSRC1	MKI67	H2AFZ	KIF14		MYOZ2	NES	RP11-644C3.1	FNDC5	SMPX
FBN1	ATP1B1	CAV1	NUPR1	TFPI		CENPU	PIMREG	RIMS2	CALM2	BUB1B		DES	HSPB3	LIMA1	MIR503HG	DOK7
POSTN	IGFBP6	DAB2	COL4A2	MMP2		DUT	CKS1B	DACH1	CKS2	DLGAP5		MYOG	CHRND	RP11-369K17.1	MALAT1	CKM
NPAS2	LGALS3	CAVIN1	CALD1	LUM		KIF18A	RAD21	RP11-191L9.4	CDKN3	HJURP		TNNI2	RYR1	CHN2	PHLDA1	KREMEN2
FOSB	CCDC80	LOXL2	HIC1	SERPINH1		MYBL2	AURKB	RANBP17	DUT	AURKB		IL17B	SEPTIN4	TRIO	COL25A1	38231
UTRN	SLC40A1	ERRFI1	IFITM3	SERPINE2		SMC4	KIF14	C2orf48	CENPA	CKAP2L		TNNT2	FABP3	PCDH15	TNNT1	CTD-2545M3.8
RBPMS	MEOX2	LAMC1	S100A4	RHOC		DBF4	CKAP5	CENPF	CLSPN	FAM83D		SEPW1	BTG1	CCSER1	ANKRD1	DLG2
DPYD	ID1	PRNP	FSTL1	LGALS1		AURKA	JPT1	CENPK	ECT2	KIF20B		SCRIB	ZBTB18	ZNF521	HSPB3	LRRN1
NR4A1	PAG1	FTH1	SERPINE2	EVA1B		KIF14	H2AX	ASPM	LBR	CDCA2		NES	ERBB3	SORBS2	LMNA	UNC45B
COL4A1	PTRF	CD248	COL5A1	MGP		BUB1B	NEK2	CACNA2D3	KIF20B	HMMR		MAP1A	CASQ2	XRN1	FILIP1	NEXN
LPAR1	NEFM	WARS1	CCDC80	IGFBP6		DHFR	CCNA2	TOP2A	SMC4	KIF4A		TSPAN33	STAC3	ANK3	TPM1	PDE4DIP
ADD3	EDNRA	EVA1B	NEFM	SPARC		RRM1	NUCKS1	CIT	BUB1	CCNF		ACTA1	INPPL1	GPC4	CTD-2545M3.8	MYOZ2
PPAP2B	CDC42EP5	COL11A1	SELM	EDNRA		DLGAP5	TACC3	POLQ	HP1BP3	TUBB4B		TPM1	RBM24	LINC00922	PKIA	SEPW1
EMP1	CFH	B2M	NFIA	TIMP1		HJURP	BUB1	MCTP1	HMMR	KIF2C		STAC3	SOX8	PRKCH	SEPT4	ACTA1
ABI3BP	IGFBP7	NR2F2	APOE	CMYA5		AURKB	RACGAP1	BMP5	AURKB	KIF20A		MYL1	CAP2	PDZRN4	ASB5	HIPK3
BNC2	SPARCL1	FNDC3B	ANXA2	ELN		MCM3	CCDC88A	ARHGAP11B	BUB3	RAD21		SMPX	CASZ1	PARK2	NNMT	COL25A1
PDE3A	PPAP2B	EMP3	TFPI	NRP1		CKAP2L	TROAP	DNM3	CKAP5	CKAP5		GYG1	HSPB1	FTX	PDLIM7	LMO7
EBF2	NUPR1	CD44	AHNAK	CPQ		MKI67	ANLN	RP11-123O10.4	KIF11	CENPA		RGR	EHBP1L1	ABLIM2	SPTBN1	UBE2E3
COL6A1	BICC1	PTX3	DLC1	GALNT10		CLSPN	CDC25B	DIAPH3	STMN1	KIF22		HIPK3	CHRNA1	SGCD	WWTR1	A2M
OXR1	HTRA1	CXCL1	AKAP12	ADD3		FAM83D	TTK	PKP4	PIF1	CDC20		COL25A1	MTSS1	EML6	GLRX	PALLD
CPA6	TSHZ2	CLIC1	APLP2	FNDC3B		SGOL1	CKAP2L	FOXP1	RAD21	NDC80		DOK7	ARPP21	UFL1-AS1	COX6A2	SERPINI1
TNS1	AHNAK	DHRS3	VCAN	DHRS3		KIF20B	NDE1	CCDC26	SAPCD2	CCNA2		PLS3	DCLK1	C12orf42	SHD	DYSF
AHNAK	MMP23B	TSC22D1	SERPINH1	SERPINE1		CDCA2	MZT1	C21orf58	HIST1H3D	TTK		CKM	SYNPO2L	SYT1	TSPAN33	CKB
AXL	SCN7A	CTSD	LOXL2	PDGFRB		REEP4	ANP32E	PLD5	NDC80	GTSE1		MYLPF	COBL	PRKAR1A	MYL6B	CDH15
EBF1	SFRP2	TNFAIP2	IER2	ZFHX4		HMMR	SMC4	LRFN5	LGALS1	CDKN3		ACTN2	DYSF	TNFRSF19	TUBB2A	SPTBN1
MEOX2	COL4A1	ADD3	DUSP1	EPHA3		KIF4A	BUB3	PTMA	CKS1B	BUB1		FILIP1	BLCAP	AL592494.5	RGS16	CASZ1
FAM129A	VCAN	IGFBP3	GSN	FBLN1		HIST1H3D	HMGB3	TENM3	CENPU	NUF2		NEB	ATP2B1	PLCE1	MEG3	CAP2
DCN	MAP1B	CHPF	SCN7A	CACNB4		PCNA	GAS2L3	CCDC3	HELLS	NCAPG		GPC1	FITM1	MTHFD1L	CASQ2	CHRNB1
MIR4435-1HG	ALDH1A3	SERPINH1	GAS2	SP100		MCM6	DBF4	PWRN1	KIF4A	PSRC1		ATP2B1	USP18	C5orf17	DCLK1	NCALD
FN1	NAV3	CST3	FAM43A	UTRN		CCNF	LBR	AC105402.4	LMNB1	PRR11		BIN1	HRC	SRGAP2	PRDX6	MTSS1
DENND2A	MATN2	ITM2B	PPP1R15A	DLC1		TUBB4B	ARHGAP11A	PAX7	KIAA0101	NEK2		MEF2C	FLNC	HIP1	LRRN1	SETD7
CYTH3	COL6A2	PLAT	EGFR	DUSP1		KIF2C	KIF11	BRIP1	DEK	TROAP			LMOD3	TGFB2	CHRND	PDLIM3
GAS7	ZFP36	CLU	ATF3	FBN2		KIF20A	HMGN2	SOX4	H2AFX	HMGB2			MACF1	KCTD16	NKAIN4	ITGA6
CHSY3	CMYA5	BST2	RHOC	FOSB		RAD21	KNL1	SPC25	DTYMK	UBE2T			UBE2E3	CXCL13	COBL	CASQ2
ADAMTS12	SULF1	EDNRA	SERPINF1	CALD1		CKAP5	SUN2	IL17RD	BUB1B	CKS2			ITGA6	TPM3	COL19A1	CHRNG
PEAK1	GSN	PLAAT4	ANXA1	FOS		FBXO5	KIFC1	IGFBP2	TUBA1B	ECT2			FILIP1	SDK1	EGLN3	SMYD1
FBLN1	MYL9	NPC2	OAF	MMP16		SGOL2	KIF23	SLC22A3	MCM4	LBR			SIRT2	MYLPF	PRKG1	PDLIM5
NHSL2	NBL1	RRAS	CD44	AKAP12		CENPK	CENPL	PDE3B	NUCKS1	KIF23			PALLD	SAMD3	FLNC	RGR
PRRX1	COL5A2	TGM2	MAP1B	PRICKLE1		CENPA	TMPO	DACH2	USP1	DEPDC1			SERPINI1	AC131097.3	RYR1	PLS3
SH3PXD2B	ELN	COL18A1	FILIP1L	SLIT2		TYMS	KIF22	VIM	RANBP1	CDCA8			CFL2	ENPP6	BTG1	RP1-302G2.5
AFF3	THY1	SOD2	KCNE4	MIR4435-1HG		KIF22	KIF20B	GPR98	ANP32E	PTMA			SCX	MACF1	MYH8	VGLL2
DHRS3	FABP4	IFI16	IGFBP7	ENPP2		CDC20	NCAPG	GNGT1	HMGN2	DIAPH3			PDLIM7	KIF1B	SMPX	NEU4
ZFHX4-AS1	COL6A3	CAP1	TIMP3	ADAMTS9		FAM111B	CEP55	CTC-550B14.7	GINS2	EZH2			CHRNB1	MICU1	PDLIM5	IL17B
NFIX	TNMD	CTSL	HES4	THBS1		ZWINT	MIS18BP1	SYNE2	TUBB	TUBB			SETD7	SHROOM3	LMO7	SCRIB
SLC9A9	SELM	ANXA1	KLF6	PLOD2		NDC80	HMGB1	RP11-499F3.2	MCM7	NNAT			MYOD1	TP63	S100A4	MAP1A
UBASH3B	PLAC9	S100A10	LAMB1	NEAT1		KIAA0101	KDM5B	EZH2	NUF2	SPC25			SMYD1	NR3C2	C11orf96	TSPAN33
AGMO	FAM114A1	CTSC	COLEC12	CTGF		H2AFX	BUB1B	SLC38A1	CDCA3	GPC3			MOSPD1	LMO7	DOK7	INPPL1
CACNB4	AL132709.5	GDF15	CYR61	COLEC12		CCNA2	SAPCD2	CDH4	NASP	GAPDH			MRLN	CTNNA3	VASH2	SIRT2
NRG1	PTGS2	MMP2	ADAMTS9	EGR1		TTK	ECT2	ARHGAP15	MAD2L1	FGFR4			PHLDA1	SEMA3D	CKM	PRKAR1A
NHS	NOV	S100A6	PRRX1	SAT1		GTSE1	KNSTRN	MIS18BP1	NEK2	HIST1H4C			DOK7	NCOA1	NEXN	HSPB1
ZNF385D	ENC1	ISLR	BST2	UBC		CDKN3	PRC1	RP11-429O1.1	ANLN	ACTG1			A2M	IFNG-AS1	CYB5R1	FITM1
TMTC2	CPE	CCN2	CALR	KLF6		BUB1	STMN1	CPSF6	CKAP2L	C21orf58			LMO7	CTD-2058B24.2	CALM1	PRDX6
HMCN1	EBF1	DCN	NR4A1	PRRX1		NUF2	PTMS	AC004158.2	KIF14	ARHGAP11B			CSRP3	TACC2	RBP1	RGS16
TRABD2B	ABI3BP	DLK1	THBS1	CREB3L1		NCAPG	MEX3A	ZMAT4	CASC5	HMGA2			MAP3K7CL	ACTA1	FBXO32	PDLIM7
C1orf21	COL6A1	CCL2	MMP2	FIBIN		PSRC1	MARCKS	MMS22L	ARHGAP11A	HSP90AA1			CRYAB	VAV3	ITGA6	S100A4
SCN7A	MGP		CLIC1	SFRP2		PRR11	NDC80	RP11-179A16.1	PCNA	ANP32E			NGFR	KIAA1217	CXXC5	BTG1
TGFBR3	TGFB1I1		TSHZ2	PTN		NEK2	HNRNPA2B1	RPS20	DNMT1	HMGN2			NCALD	FBXL17	LIMA1	LMOD3
RP4-678D15.1	ITM2C		BICC1	MAP1B		TROAP	CIT	AP001347.6	TACC3	HNRNPA2B1			NUAK1	ZC2HC1A	CDH15	CRYAB
EGR1	C11orf96		S100A10	ALDH1A3		HMGB2	CDC25C	SLC35F3	HMGB1	ANLN			KLF5	FOXP2	FGF13	TUBB6
AMPH	SPARC		OGN	PPP1R14A		GINS2	DTYMK	WHSC1	CDCA4	FOXM1			ALPK3	DST	HIPK3	KLF5
ADAMTS9	COL5A1		FBN1	PDGFRL		UBE2T	UBE2T	PDE10A	CDK1	DTYMK			METRN	FSTL4	SERPINI1	APOBEC2
MYO15B	ACTA2		LAMA4	MATN2		FAM64A	RNF26	CDHR3	RRM1	PTMS			TRIM72	RTN4	DLG2	PHLDA1
PRICKLE2	LAMA4		EMP3	ZFP36		CENPF	TUBA1B	7SK.2	KIF22	CDC25C			MYMX	NIN	SHROOM3	ZBTB18
ST3GAL1	DCN		DAB2	ID3		NUSAP1	FOXM1	ATRNL1	CENPK	KIFC1			PDLIM5	RUNX1	HSPA5	METRN
EPHA3	COL11A1		ENPP2	CRABP2		CKS2	TRIM59	RP11-120D5.1	HIST1H2AH	HP1BP3			RGS16	ASIC2	NUAK1	GLRX
AKAP12	HES4		ZC3HAV1	NR4A2		ECT2	SPDL1	NFIB	HJURP	MAD2L1			S100A4	PAK3	NEU4	C1orf105
MYOF	GXYLT2		CTHRC1	OGN		LBR	EMILIN1	RFC3	MCM3	TMPO			MYH3	CBLN2	EHBP1L1	CSRP3
SP100	WNK1		CTGF	PCOLCE		KIF23	MAD2L1	RP11-366L20.2	RACGAP1	CKS1B			SPTBN1	AFAP1L1	HRC	MYOD1
PLOD2	FRMD4A		TXNIP	THY1		DEPDC1	CALM2	RP11-184M15.2	SMC3	GAS2L3			PRKAR1A	SLC4A4	CD9	ENO3
RBMS2	NRK		PPAP2B	S100A4		CDCA8	HDGF	PTCHD4	PTMS	SPDL1			GLRX	MARCH3	UBE2E3	MYBPH
BMPER	NOTCH3		EDNRA	TNMD			RANGAP1	HIST1H4C	KIF18A	HDGF			ISG15	RNF150	DUSP4	NUAK1
ETV6	SOCS3		ZFP36	HIC1				PDGFC	MCM6	TRIM59			CKM	LIMK2	DMPK	MAP3K7CL
LAMA2	FBN1		CXCL12	SELM				KCNIP1	NCAPG	SUN2			TUBB6	SLC24A2	MYO10	EHBP1L1
MGAT5	TIMP1		CHODL	PLAC9				ITIH5	MIS18BP1	CALM2			S100A13	CHST11	MTSS1	NGFR
TENM1	TGFBI		PMP22	PTGS2				DCC	INCENP	PTTG1			NNMT	SMC5-AS1	UCP2	TPM2
RORA	MTUS1		KLF4	NOV				HSP90AB1	TMPO	STMN1				DTNA	CSRP2	COX6A2
SORCS2	CPQ		KLF10	TAGLN2				ZNF536	DBF4	RANGAP1				DGKB	SNTB1	HRC
UNC5D	FAM101B		FAM129A	ENC1				LHFPL3	NCAPD2	CCDC88A				ABR	TRDN	SHISA2
CD44	CHODL		CALM1	THBS4				CSMD1	PRAC2	HMGB1				GYS1	CRYAB	MYL6B
ZFP36L1	COL1A2		TAGLN2	APOE				PRIM2	PRR11	NDE1				ANTXR2	NCAM1	LMNA
UBC	LAMC1		TNMD	ATP1B1				GRIP1	MYBL2	GPSM2				LINC00883	PDE4DIP	NNMT
PDGFRB	IGFBP5		C1QTNF3	TGFB1I1				RPL8	KIF20A	G2E3				AC092839.3	TUBA1A	S100A13
ELN	DPYSL3		HSP90B1	ITM2C				TUBA1B	CCDC88A	LMNB1				DAPK2	FGF7	TNNT1
XYLT1	COL12A1		HLA-A	C11orf96				AC016831.7	PRKDC	DNMT1				ELAVL2	NGFR	VASH2
SLC2A3	GALNT10		MATN2	LGALS3				ATAD5	CDCA7	MCM7				DDX60L	HERPUD1	RTN4
PRICKLE1	ANGPTL1		NUCB2	CCDC80				DHFR	HNRNPA2B1	CASC5				PLXNA4	TNFRSF12A	FAM178A
LAMA4	FBLN5		MMP16	HES4				BCL2L14	KIF15	RRM2				MYL1	SASH1	GPC4
FGFR1	S1PR3		FTH1	ID1				NRG3	CCNF	FEN1				DENND1A	STAC3	LDB3
CPQ	IL11RA		RP11-14N7.2	PAG1				RPL28	KNSTRN	E2F1				MYOM1	MURC	LAMA2
COL5A3			CREB3L1	NEFM				DLGAP1	LMNB2	MXD3				HS3ST5	SCT	FRAS1
CTGF			FBN2	NOTCH3				DISC1	HDGF	CENPU				MPPED2	UNC45B	CACNA2D1
PRR16			ZFP36L2	SOCS3				NKAIN3	CDC25B	DUT				TMEM108	RUNX1	SYNPO2
ITPR2			ALDH1A3	CDC42EP5				CHN1	MCM5	KIF18A				ADAM12	RNF217	SASH1
SGIP1			ITM2A	TGFBI				CUX2	SGOL1	MYBL2				ATP1B3	CKB	ST6GALNAC5
EXT1			ISLR	CFH				MYO1E	TTK	RRM1				RP11-446H18.5	PALLD	MYOM1
LIFR			MTUS1	MTUS1				GALNTL6	HIST1H3B	MCM3				ADCY2	COL12A1	INPP4B
GAB2			ENC1	IGFBP7				NTRK3	CEP55	CLSPN				MIR133BHG	RBM24	HIVEP2
LRRC4C			SOCS3	SPARCL1				ARHGAP26	E2F1	SGOL1				NRCAM	AIF1L	FAM65B
TFPI			MT-CYB	CHODL				RPS27	TROAP	REEP4				CACNA2D1	SHISA9	RP11-1L12.3
PPFIBP1			IFI44	NUPR1				HMCN2	ENO1	HIST1H3D				SPAG6	SEMA6A	TRDN
MAST4			HTRA1	HTRA1				NUCKS1	FEN1	PCNA				DNAH14	CAP2	TMEM38A
EDA			ERRFI1	IGFBP5				TMSB10	MZT1	MCM6				RP11-554F20.1	CASZ1	FGF7
ADAMTS17			TSC22D1	FSTL1				RASGRF2	IER2	FBXO5				SPTBN1	CRIP2	CCDC141
NEAT1			TGFBI	ANXA2				TLN2	UBE2T	SGOL2				SVIL	FBLIM1	AKAP6
KLF6			C11orf96	FTH1				MT-CO1	SYNE2	TYMS				SPG21	MYL9	HES6
ADARB2			PEG10	SH3BGRL3				RPLP2	RRM2	FAM111B				ITGA6	KIF1A	RNF217
GALNT10			CDC42EP5	DAB2				RPL21	DNAJC9	ZWINT				CACNA2D4	POLA2	CADM2
FNDC3B			XBP1	TSC22D1				XIST	HMGA1	KIAA0101				RP11-25H12.1	RTN4	RP11-14N7.2
NAV3			WSB1	BST2				XKR6	PHGDH	H2AFX				MAMDC2-AS1	MAMDC2	SHISA9
CMYA5			NAV3	HLA-A				RPS8	TMSB15A	GINS2				LA16c-366D3.1	ACVR2A	AC007970.1
PDZD2			PTGS2	ISLR				TUBB	HSP90B1	FAM64A				SMOC1	ACTA2	SHROOM3
IL1RAPL2			CCL5	SQSTM1				WWOX	CENPV	NUSAP1				TMEM72-AS1	PPP1R14B	CACNA1S
GSN			LINC00152	B2M				XRN1	HIST1H2AG	CIT				CNTN5	MYBPC2	AFAP1L1
SMOC2			TNFAIP6	RRAS				RPS24	SKA2					TMCC2	MMP11	NCAM1
ENPP2			COL15A1	DLK1				RPS11	ESCO2					TNNT3	RP1-302G2.5	CLSTN2
ITPR1			GNG11	LRRC17				RPS25	PHF19					RP11-154H12.3	ERBB3	HIST1H2AC
DUSP1			NFKBIA	ERRFI1				KIRREL3	ORC6					RP1-209A6.1	MYBPC1	NCOA1
SAT1			MXRA8	EMP3				ZNF90	REEP4					RP11-154D6.1	ADM	DMPK
COL12A1			SH3BGRL3	S100A6				KCNIP4	CCDC34					KIAA0226L	STMN1	ANTXR2
GEM			PDGFRL	CAV1				GABRB3	GMNN					QKI	METRN	MYO10
ANGPT1			SULF1	MT2A				ZNF704	CHEK1					CELA2B	EFCAB4A	RUNX1
TENM2			CRABP2	APLP2				MT-ATP6	ZWINT					CNR1	SPRY2	TRIM55
DOCK5			P4HA1	CLIC1				MT-ND3	TK1					TRDN	LMOD3	DST
CCNL1			FAP	CCL2				RPL35	SFPQ					RGS7	MAP3K7CL	PTGFR
CCDC102B			ARHGAP24	TXNIP				RPL36	FAM111B					SGK223	DUSP6	SORBS2
SLC8A1			PPP1R14A	S100A10				MT-CO2	G2E3					ABCC5	MYOM3	ACVR2A
SLC26A3			CAV1	FTL				RPL4	CDC25C					RP11-40F8.2	1	SGCD
PHLDB1			EBF1					ZNF804A	HNRNPAB					ABLIM1	HSPB1	TMEM108
CSRNP3			HSPA5					RYR2	FAM83D					SHISA9	ALDOA	PKIA
ELL2			JUND					RPS13	CCNE1					RGR	DST	MIR503HG
ANXA1			TGFB1I1					RPL13	SPC25					IL7	CDKN1A	DEPTOR
UACA			FAM46A					MT-CO3	FBXO5					DEPTOR	ITGA4	MYPN
ABCA9			SERPINE1					RPL32	MSH6					WDR44	SLC16A3	LIMA1
UAP1			IL32					APP	EZH2					PPM1E	VGLL3	SVIL
CAMK2D			NR4A2					TPT1	CDCA5					CASQ2	RBM20	MYH8
GRID1			EMP1					RPL34	NDE1					MICU2	ANTXR2	TTLL7
NID1			TMSB10					RPL13A	GAS2L3					ASTN2	TMEM8C	FGF13
THBS1			RDH10					CDK6	EIF4EBP1					BEST3	SCXA	WWTR1
SERPINE1			NGFR					SRRM4	KIF5B					CCDC64	GSN	JPH2
SEC24D			RRAS					SGMS1	NNAT					PLCL2	AFAP1L1	MEG3
STK3			FRMD4A					RPL38	HNRNPD					SYT17	KISS1	CAV3
INO80D			PRICKLE1					RAD18	DDX39A					HIPK3	TCEA3	ANK2
PLCB1			ABI3BP					RPS16	DBI					CACNA1S	SERPINF1	ITGB6
HIVEP3			EPHA3					SPATA5	RNF26					MSI2	IL32	LZTS1
NCOA2			LYPD1					RPL23	MXD3					RP11-202G18.1	S100A11	RBM20
RASGEF1B			PLOD2					MEST	TUBA4A					RELL1	EHD4	DMD
LAMC1			GADD45B					AMBRA1	TCEAL7					RP11-14N7.2	MAP2K1	MAP2K1
VMP1			PTGER4					GNAS	RANGAP1					RP11-296O14.3	ITGB6	ASB5
SRGAP1			ARPC1B					DLGAP2	SLBP					LINC00882	MT-ND6	SNTB1
RBMS1			SFRP2					RPS12	PA2G4					PPP1R12B	PDK1	DAPK2
COL15A1			UTRN					MT-ND4	CHAF1A					STIM2	C1orf105	ARHGAP24
TRPM3			GYPC					MTMR7	DYNLL1					SEL1L3	COX7A1	ANKRD1
CNTNAP2			ATF5					TMEM132B	HIST1H2AL					TMEM38A	GAPDH	OBSCN
MBNL1			LGALS3					HNRNPA1	PRIM1					BCAT1	EGR3	LINC00882
TMEM163			MXRA5					RPL5	SUN2					SOX6	GADD45G	NPNT
SNED1			TSPO					GNB2L1	CKB					SEPT4	S100A10	SEMA6B
WWTR1			BMP4					RPL27	RNASEH2A					STARD13	SGCD	PRUNE2
PTEN			SLIT2					MT-CYB	PARP1					GPR123	PGF	MAMDC2
SORBS1			SP100					RPL37	CTNNAL1					AGBL1	GPC4	MYOM3
CALD1			PDE4B					PRKAG2	H1FX					PRUNE2	CSRP3	FBXO32
COL14A1			COL9A3					RPL10	PSIP1					LZTS1	MAP1A	MYH7B
LRP6			RAB31					DIO2-AS1	HSPA8					SPTAN1	TXLNB	MYO18B
RAB2A			SGK1					OOEP	SMC2					DIO2	PLA2G16	CTNNA3
RP11-260O18.1			PDGFRB					RPL30	PFN1					TRAM2	SHISA2	VAV3
SULF1			RARRES3					XPO5	ACTB					EFTUD2	SSPN	TP63
PDZRN3			MYH9					CEP128	KIFC1					BIN1	P4HA2	REEP1
SASH1			CACNB4					RPL41	BARD1					RP11-108K3.1	SNX18	SEMA6A
CDK8			ASPN					MT-ND2	CDT1					PLD3	DDIT3	SRL
			RNF213					RPL18	RAD51AP1					RP11-436D23.1	APOBEC2	ALPK2
			CEBPB					RPL6	PTMA					SYNPO2	SLC25A4	TEAD4
			NFKBIZ					C9orf3	CENPW					KIF9-AS1	PI15	SCN3B
			IFIH1					RNF150	SPDL1					CRADD	F13A1
			LDLR					RPL37A	TPI1					REEP1	MYOZ1
			PARP14					RPS5	MNS1					LRRFIP2	CHRNG
			DDX58					GAPDH	SQLE					WNT9A	ZBTB18
			SERTAD1					RPL7	SPAG5					ASB5	AC007970.1
			OASL					PLEKHA7	ACTG1					DYNC1I1	PTGFR
			RHOU					ZFAS1	GGH					MCU	IGFBP3
			INHBA					JAKMIP2	TMEM97					MUSK	VGLL2
			ARID5B					RPSA	C21orf58					NCALD	SEMA6B
			NDUFA4L2					NCKAP5	CLIC1					JPH2	CACNA1S
			IGF2					RPL23A	MCM10					SRPK3	NUDT14
			ATP1B1					RPS3A	WEE1					TBC1D1	GATM
			SNCAIP					TXNRD1	HIST1H2BC					ITPK1	NTM
			SPTBN1					RPS15	DHFR					AC007970.1	NPY
			KCTD12					RPL3	TNFAIP8L1					RP11-594N15.2	PARM1
			MT-CO1					SNTG2	RTKN2					MTSS1L	CTGF
			IFIT1					MPPED2	RHNO1					RNF217	NRN1
			FBLN1					RPS6	SCXA					ARHGEF6	PTGDS
			SFRP1					KANK1	WDR76					CCSER2	SAMD5
			S100A6					IGF2	SACS					TEAD4	FOLR1
			IGFBP2					RPLP0	GPSM2					C4orf19	RIMS4
			COL12A1					RPL10A	FANCA					FGF7	TSPAN13
			EPS8					RPL19	GPC3					CHRNB1	MME
			UBC					RPS2	POLD3					FGF13	SUGP1
			RHOB					RPS9	DTL					MYOM3	OLFML3
			ROBO1					EYA2	MYOD1					ACOT11	RP11-693J15.5
			LHFP					RPS14	SMC1A					SETD7	HIST1H2BD
			GNAS					CHCHD3	FABP5					ATP2A2	CITED2
			LRRC17					RPL27A	HIST1H2AM					LAMA5	EGR2
			IGF1					RPS18	NCAPH					DTWD1	TNFSF13B
			PLAC9					RPL35A	HMGA2					INPPL1	NEFM
			DDR2					RPL7A	CCNE2					RP11-343N15.1	PPP1R3C
			PCDH7					SNX29P2	FOXM1					ZSWIM6	DNAJB9
			MT-ATP6					RPL29	BASP1					RBPJ	SIPA1L2
			SQSTM1					EEF2	HES1					ALPK2	LZTS1
			MT-ND3					RPS19	FAM111A					PDLIM5	FITM1
			LUM					RPS7	RHOB					PSEN2	SDF2L1
			CREB5					TFAP2B	IFITM2					DMPK	JPH2
			MT-ND2					RPL14	HSP90AA1					GPC1	CSDC2
			SCN9A					EYA4	HSPD1					KIFC3	SYNPO2L
			NR3C1					TMEM132D	HERC5					ZC3H12C	NCALD
			DNAJB1					ZRANB3	PIK3R3					MLIP	TMEM38A
			HEY1					MAGI1	LITAF					MNAT1	SYNPO2
			RTN4					RPLP1	FZR1					UNC80	YBX3
			TSPAN5					RPS4X	TMEM106C					CYB5R1	TMEM108
			MIR4435-1HG					CASC15	FDFT1					NPNT	CHRNB1
			RGS3					RPSAP58	TPM4					COL25A1	DMD
			CFH					NNAT	UBALD2					RRAS2	MYPN
			CRABP1					SPATS2L	E2F8					LIMCH1	SRL
			CCDC102B					DIO2	CDC6					ERBB3	CPEB4
			IGFBP4					APOO	FANCI					SCN3B	CDC42EP3
			SPRY1					RPL11	DIAPH3					C20orf166-AS1	A2M
			JUN					EEF1A1	NCL					BCAR3	SORBS2
			GOLGB1					RPS23	EZR					AC096669.3	STC2
			FABP5					SSH2	UNG					ARHGAP39	CCDC141
			ZFHX4					ACTG1	KIAA1524					MYOZ2	TSPAN7
			IFI6					VGLL3	MSH2					TSPAN12	KCNQ1OT1
			TPM1					KLHL29	MCM2					ARHGEF3	RYR3
			EGR1					SLC25A6	RAD51					PXN	DAPK2
			SEMA3A					RPS3	CDKN1B					UBE2E3	ALPK2
			PAG1					PTPRT	MDK					DLG2	CACNA2D1
			MEOX2					RPS27A	SAMD1					ARHGEF7	MYOZ2
			MT-CO3					NOS1	IFITM3					ATP2B1	XIRP2
			EPHA4					BAIAP2L1	ARHGAP11B					ANKRD10	RNF165
			GPM6B					NACA	FADS1					ABLIM3	OSBPL6
			SQLE					SORCS1	EGR1					RHOBTB3	P4HA1
			MT-CO2					SULF2	CDC45					FOXO1	AHNAK
			LITAF					RPL15	CENPN					FRAS1	AKAP6
			PLSCR4					ALK	CSRP2					AC096669.2	SLN
			ID1					CADM2	FGFR4					FAM101A	INPP4B
			LBH					ANKS1B	CCDC85B					DMD	KIF5B
			MT2A					NAV2	GAPDH					RP11-223C24.1	SIX1
			PMAIP1					RBFOX1	CNTRL					PALLD	HIVEP2
			RND3					FGFR4	MELK					LRBA	SVIL
			ID3					NELL1	ENAH					LRRFIP1	HIST1H2AC
			NOTCH3					WSCD1	PARPBP					ELMO1-AS1	ISYNA1
			COL5A3						ALDOA					OLFML2A	NSMCE1
			HERC5						ITM2A					PDE4DIP	DEPTOR
			GPC3						PDGFA					NDUFB9	KCNJ6
			SOX4						SCLT1					RP11-1L12.3	LDB3
			RUNX1T1						TUBG1					SEMA6B	VIM
			CADM1						PMAIP1					PTPRD	TP63
									CCNG2					CAV3	MYO18B
									TRIM59					KCNQ1	RAMP1
									SAP30					PPM1H	RP11-1L12.3
									SMTN					SNURF.1	PDLIM3
									CENPM					MAP2	LAMA2
									CEP70					AC090044.1	ERBB4
									CTHRC1					ANKS1A	SPRY1
									SAC3D1					ENAH	KLF5
									CALR					CNOT6L	ATP2A1
									BLM					ITGB6	HN1
									BTG3					SEPW1	PDIA4
									JUND					MAML3	CAV3
									TUBA1A					CELF2	ANXA2
									MND1					SESN1	BLCAP
														MAMDC2	MT-ND5
														CADM2	PDLIM4
														ZNRF2	MYOD1
														DCLK1	MT-ND4L
														MYO10	FHL1
														GEN1	IGF2
														COL18A1	GMPR
														RP11-319G6.1	MT-ND4
														DAG1	AGL
														ACYP2	SETD7
														PLS3	MYOM1
														EPHB1	REEP1
														FAM227B	NCOA1
														DYSF	ZEB2
														RP3-399L15.3	RP11-14N7.2
														ACVR2A	FAM65B
														UNC45B	FRAS1
														GTDC1	FAM178A
														MLLT3	KDM5B
														ESRRG	ARHGAP24
														ADCK3	LINC00882
														DNAH17	RYR2
														TMCC1	CADM2
														RP11-260M19.2	TTLL7
														CBR4	OBSCN
														RALGPS2	SCN3B
														FGD4	CACNB1
														PITPNM3	S100A13
														JAM3	MT-CO2
														SUMF1	VAV3
														SAMD4A	NEAT1
														NCAM1	TMSB10
														RP11-160H12.2	NPNT
														DES	EEF1A2
														EIF4E2	SPARC
														VASH2	MAP3K7
														ELMO1	ANK2
														KCNN3	MRAS
														KANK4	MT-ND3
														ST6GALNAC5	ST6GALNAC5
														CORO1C	TEAD4
														SLC38A6	FRY
														CHRNG	ADAMTS5
														RP11-732M18.3	SMYD1
														CTB-118N6.3	MYH7B
														CLCN5	MIR4435-1HG
														LDB3	MT-CYB
														CD82	TRIM54
														CCNG2	ACTN1
														CKB	MT-ATP6
														MEF2C	LSAMP
														SIRT2	CTNNA3
														CASS4	CLSTN2
														TULP4	DYSF
														NEXN	NELL1
														MYH3	NCKAP5
														TNNI1
														DOCK9
														SEMA6A
														ABAT
														INPP4B
														ANK2
														FILIP1
														KCND3
														TTLL7
														KREMEN2
														SMYD1
														OLFML2B
														PLXNA2
														PPFIA4
														NES
														AP000857.3
														B4GALNT3
														KREMEN1
														CDH13
														BLCAP
														RBM20
														STAC3
														FRMPD1
														MYOG
														SNTB1
														ZNF106
														SKP2
														CHD7
														SMC6
														FAM178A
														MIR181A2HG
														CASZ1
														PGM5
														AKAP6
														PKIA
														RP11-87H9.3
														NR6A1
														RP11-814P5.1
														TTN-AS1
														HS6ST2
														MYPN
														SRL
														DPP6
														MYLK4
														MTSS1
														SDK2
														HES6
														PDLIM3
														MYO16
														MYL4
														TNIK
														WSCD1
														CHRNA1
														FAM65B
														CHRND
														PGBD5
														RBM24
														ACTN2
														FNDC5
														CCDC141
														MIR503HG
														CLSTN2
														CAP2
														CTD-2537O9.1
														TNNT2
														SLC24A3
														MEGF10
														RYR1
														CDH15
														TRIM55
														RASSF4
														LRRN1
														CTD-2545M3.8
														ACTC1
														COBL
														NEB
														TTN
														MYO18B
														ARPP21
