## Supplemental Table 6 for "Single cell transcriptomic profiling identifies tumor-acquired and therapy-resistant cell states in pediatric rhabdomyosarcoma"

### Sheet: FP-RMS (PAX3 FOXO1)
Table S6. Gene enrichment analysis of the marker genes differentially expressed among clusters in subtype specific analysis of FP-RMS (PAX3::FOXO1) (FC>0.25)
cluster	Annotation	Term	Overlap	P.value	Adjusted.P.value	Genes
Cluster 0	Proliferative	DNA metabolic process (GO:0006259)	35/277	4.17182e-37	4.06752e-34	DNMT1;BLM;FEN1;PCNA;MCM7;PRKDC;UHRF1;PRIM1;GMNN;HMGB2;MCM10;HMGB1;BRCA1;TYMS;POLD3;EXO1;CHEK1;RBBP8;BARD1;CDT1;HELLS;PARP1;RFC2;XRCC2;FANCA;CDC6;SMC1A;MSH6;RAD51;MSH2;UBE2T;MCM3;MCM4;MCM5;MCM6
Cluster 0	Proliferative	DNA replication (GO:0006260)	19/108	4.17747e-23	2.03652e-20	BARD1;BLM;FEN1;DUT;MCM7;RFC2;MCM10;CDC6;BRCA1;FAM111B;EXO1;CHEK1;PCLAF;MCM3;RBBP8;MCM4;MCM5;CLSPN;MCM6
Cluster 0	Proliferative	cellular macromolecule biosynthetic process (GO:0034645)	23/314	6.54135e-19	2.12594e-16	BARD1;BLM;FEN1;DUT;MCM7;RFC2;SCX;MCM10;CDC6;BRCA1;TYMS;FAM111B;POLD3;EXO1;CHEK1;PCLAF;MCM3;E2F1;RBBP8;MCM4;MCM5;CLSPN;MCM6
Cluster 0	Proliferative	DNA repair (GO:0006281)	22/298	3.45193e-18	8.41408e-16	BARD1;FANCI;BLM;FEN1;PCNA;PARP1;PRKDC;RFC2;CDCA5;XRCC2;FANCA;BRCA1;SMC1A;MSH6;POLD3;RAD51;MSH2;EXO1;UBE2T;CHEK1;USP1;RBBP8
Cluster 0	Proliferative	cellular response to DNA damage stimulus (GO:0006974)	23/350	7.33338e-18	1.43001e-15	BARD1;BLM;FEN1;MCM7;PARP1;PRKDC;RFC2;XRCC2;FANCA;MCM10;BRCA1;SMC1A;WDR76;MSH6;RAD51;MSH2;EXO1;UBE2T;CHEK1;PCLAF;E2F1;RBBP8;DTL
Cluster 0	Proliferative	DNA-dependent DNA replication (GO:0006261)	16/129	4.61792e-17	7.50412e-15	CDT1;GINS2;BLM;MCM7;RFC2;PRIM1;GMNN;HMGA1;MCM10;CDC6;POLD3;RAD51;MCM3;MCM4;MCM5;MCM6
Cluster 0	Proliferative	G1/S transition of mitotic cell cycle (GO:0000082)	13/85	2.75583e-15	3.83847e-13	CDT1;PCNA;RRM2;CDC6;TYMS;CDC25A;DHFR;CCNE2;NASP;CCNE1;E2F1;EIF4EBP1;FBXO5
Cluster 0	Proliferative	DNA replication initiation (GO:0006270)	10/38	1.42486e-14	1.73655e-12	CDT1;MCM7;PRIM1;GMNN;MCM3;MCM4;MCM10;MCM5;CDC6;MCM6
Cluster 0	Proliferative	double-strand break repair via homologous recombination (GO:0000724)	13/97	1.63946e-14	1.77608e-12	GINS2;BLM;FEN1;MCM7;PARP1;XRCC2;BRCA1;RAD51;MCM3;RBBP8;MCM4;MCM5;MCM6
Cluster 0	Proliferative	regulation of transcription involved in G1/S transition of mitotic cell cycle (GO:0000083)	9/32	1.58947e-13	1.54973e-11	DHFR;CDT1;PCNA;RRM2;CCNE1;E2F1;FBXO5;CDC6;TYMS
Cluster 2	Proliferative	mitotic spindle organization (GO:0007052)	39/157	3.84306e-48	3.82e-45	BUB1B;CDCA8;TTK;KIF11;CENPA;AURKB;SKA2;AURKA;CDC20;CCNB1;STMN1;NUF2;SPDL1;BUB3;BUB1;DLGAP5;NDE1;PLK1;KIF23;KNL1;DYNLL1;RANGAP1;CKAP5;NDC80;MZT1;SGO1;SGO2;TPX2;CENPE;KIF18A;CENPF;INCENP;KIFC1;PRC1;KIF4A;BIRC5;KIF2C;MAD2L1;SPC25
Cluster 2	Proliferative	microtubule cytoskeleton organization involved in mitosis (GO:1902850)	35/128	8.39027e-45	4.16997e-42	BUB1B;CDCA8;TTK;KIF11;CENPA;AURKB;SKA2;AURKA;CDC20;CCNB1;STMN1;NUF2;SPDL1;BUB3;BUB1;DLGAP5;NDE1;PLK1;KNL1;DYNLL1;RANGAP1;CKAP5;NDC80;SGO1;SGO2;CENPE;KIF18A;CENPF;INCENP;KIF4A;TACC3;BIRC5;KIF2C;MAD2L1;SPC25
Cluster 2	Proliferative	mitotic sister chromatid segregation (GO:0000070)	25/102	9.78563e-31	3.24231e-28	KIF14;CDCA8;NCAPG;SMC4;SMC2;CCNB1;RAD21;SPDL1;CEP55;DLGAP5;PLK1;KIF23;KIF22;KNSTRN;NDC80;SGO1;SGO2;CENPE;KIF18A;PSRC1;KIFC1;PRC1;CDK1;KIF2C;NCAPD2
Cluster 2	Proliferative	regulation of mitotic cell cycle phase transition (GO:1901990)	24/188	2.5632e-22	6.36956e-20	UBE2C;ODF2;TUBB;NDE1;PLK1;KIF14;BUB1B;HMMR;DYNLL1;TUBB4B;CKAP5;AURKA;CDC20;TPX2;ANLN;CENPE;CCNB1;CENPF;UBE2S;CDK1;NEK2;BUB3;CDK5RAP2;MAD2L1
Cluster 2	Proliferative	mitotic cell cycle phase transition (GO:0044772)	22/209	1.12037e-18	2.22729e-16	UBE2C;ODF2;TUBB;NDE1;CCNF;PLK1;CDC25C;DYNLL1;TUBB4B;CKAP5;CDC25B;AURKA;CCNA2;CCNB2;CCNB1;DBF4;UBE2S;CDK1;TACC3;NEK2;CDK5RAP2;CDKN3
Cluster 2	Proliferative	regulation of cell cycle G2/M phase transition (GO:1902749)	16/85	5.22101e-18	8.64947e-16	ODF2;TUBB;NDE1;PLK1;KIF14;HMMR;DYNLL1;TUBB4B;CKAP5;AURKA;TPX2;CENPF;CDK1;NEK2;GTSE1;CDK5RAP2
Cluster 2	Proliferative	mitotic nuclear division (GO:0140014)	15/74	1.80704e-17	2.566e-15	UBE2C;NDE1;PLK1;CDCA8;KIF11;SMC4;KNSTRN;MZT1;NDC80;SGO1;SGO2;TPX2;KIF18A;KIFC1;UBE2S
Cluster 2	Proliferative	mitotic metaphase plate congression (GO:0007080)	13/51	1.03884e-16	1.29076e-14	KIF14;CDCA8;KIF22;NDC80;CENPE;CCNB1;KIF18A;PSRC1;KIFC1;NUF2;KIF2C;SPDL1;CEP55
Cluster 2	Proliferative	regulation of G2/M transition of mitotic cell cycle (GO:0010389)	18/149	1.54968e-16	1.71154e-14	ODF2;TUBB;NDE1;PLK1;KIF14;HMMR;CDC25C;DYNLL1;TUBB4B;CKAP5;CDC25B;AURKA;TPX2;CCNB1;CENPF;CDK1;NEK2;CDK5RAP2
Cluster 2	Proliferative	regulation of cell cycle process (GO:0010564)	16/106	2.12501e-16	2.11226e-14	PLK1;KIF11;MKI67;CDC25C;KNSTRN;AURKB;AURKA;DBF4;RACGAP1;PRC1;NEK2;KIF20A;KIF20B;ECT2;CALM2;BUB1
Cluster 3	FP-Progenitor	extracellular matrix organization (GO:0030198)	28/300	3.39279e-20	6.48362e-17	APP;COL18A1;SPARC;LAMA4;PDGFA;LOXL1;LOXL2;FLRT2;SERPINH1;TIMP2;TIMP1;POSTN;GSN;ITGA1;FN1;LAMB1;COL1A1;VCAN;COL3A1;COL4A2;COL5A1;COL4A1;COL6A2;COL5A2;PPIB;CD44;FBN1;DDR2
Cluster 3	FP-Progenitor	extracellular structure organization (GO:0043062)	21/216	9.81201e-16	6.8654e-13	APP;COL18A1;POSTN;SPARC;LAMA4;ITGA1;FN1;PDGFA;LAMB1;LOXL1;COL1A1;VCAN;COL3A1;COL4A2;COL5A1;COL4A1;COL6A2;COL5A2;CD44;FBN1;DDR2
Cluster 3	FP-Progenitor	external encapsulating structure organization (GO:0045229)	21/217	1.07777e-15	6.8654e-13	APP;COL18A1;POSTN;SPARC;LAMA4;ITGA1;FN1;PDGFA;LAMB1;LOXL1;COL1A1;VCAN;COL3A1;COL4A2;COL5A1;COL4A1;COL6A2;COL5A2;CD44;FBN1;DDR2
Cluster 3	FP-Progenitor	supramolecular fiber organization (GO:0097435)	24/351	2.24827e-14	1.07411e-11	APP;COL18A1;GSN;TPM4;ACTN1;TPM1;RHOC;LOXL1;LOXL2;COL1A1;CST3;COL3A1;MARCKS;COL4A2;COL5A1;COL4A1;COL6A2;COL5A2;SERPINH1;VIM;PPIB;B2M;ITM2B;DDR2
Cluster 3	FP-Progenitor	cellular protein metabolic process (GO:0044267)	24/417	9.52285e-13	3.63963e-10	APP;IGFBP5;IGFBP3;IGFBP2;FN1;PLAT;RRBP1;LAMB1;PDIA6;FSTL1;LOXL2;HSP90B1;CST3;VCAN;LGALS1;CDH2;GPC3;SPARCL1;IGFBP7;APOE;IGFBP6;TIMP1;CCN1;FBN1
Cluster 3	FP-Progenitor	collagen fibril organization (GO:0030199)	13/89	1.80776e-12	5.75772e-10	COL18A1;LOXL1;LOXL2;COL1A1;COL3A1;COL4A2;COL5A1;COL4A1;COL6A2;COL5A2;SERPINH1;PPIB;DDR2
Cluster 3	FP-Progenitor	regulation of cell migration (GO:0030334)	22/408	3.21628e-11	8.78045e-09	SEMA5A;JAG1;ANXA1;IGFBP5;HSPA5;CAV1;SEMA3A;TPM1;PDGFA;LAMB1;RHOC;ACTG1;COL1A1;BST2;SFRP1;MDK;TMSB4X;FLNA;PLXNC1;CCN1;TMSB10;VCL
Cluster 3	FP-Progenitor	platelet degranulation (GO:0002576)	13/125	1.4749e-10	3.52316e-08	LGALS3BP;APP;ECM1;SPARC;ACTN1;FN1;PDGFA;TMSB4X;TIMP3;FLNA;TAGLN2;TIMP1;VCL
Cluster 3	FP-Progenitor	post-translational protein modification (GO:0043687)	19/345	5.4006e-10	1.14673e-07	APP;IGFBP5;IGFBP3;FN1;LAMB1;PDIA6;FSTL1;HSP90B1;CST3;VCAN;LGALS1;CDH2;GPC3;SPARCL1;IGFBP7;APOE;TIMP1;CCN1;FBN1
Cluster 3	FP-Progenitor	platelet aggregation (GO:0070527)	8/36	1.11656e-09	2.13375e-07	ACTN1;FN1;FLNA;CLIC1;ACTB;MYL12A;VCL;ACTG1
Cluster 4	Apoptosis	positive regulation of apoptotic process (GO:0043065)	7/310	3.01125e-07	0.000143065	GADD45A;BNIP3;DDIT3;UBC;ANKRD1;SQSTM1;GADD45G
Cluster 4	Apoptosis	intrinsic apoptotic signaling pathway (GO:0097193)	5/102	4.02434e-07	0.000143065	PPP1R15A;CDKN1A;BNIP3;DDIT3;TRIB3
Cluster 4	Apoptosis	positive regulation of programmed cell death (GO:0043068)	6/286	3.60949e-06	0.000855448	GADD45A;BNIP3;UBC;ANKRD1;SQSTM1;GADD45G
Cluster 4	Apoptosis	positive regulation of p38MAPK cascade (GO:1900745)	3/24	6.03386e-06	0.000858015	GADD45A;GADD45G;VEGFA
Cluster 4	Apoptosis	positive regulation of transcription from RNA polymerase II promoter in response to stress (GO:0036003)	3/24	6.03386e-06	0.000858015	DDIT3;ATF3;VEGFA
Cluster 4	Apoptosis	regulation of transcription from RNA polymerase II promoter in response to stress (GO:0043618)	4/87	8.39489e-06	0.000963245	DDIT3;UBC;ATF3;VEGFA
Cluster 4	Apoptosis	regulation of apoptotic process (GO:0042981)	8/742	9.79072e-06	0.000963245	GADD45A;BNIP3;UBC;ANKRD1;ASNS;SQSTM1;VEGFA;GADD45G
Cluster 4	Apoptosis	intrinsic apoptotic signaling pathway in response to endoplasmic reticulum stress (GO:0070059)	3/29	1.08382e-05	0.000963245	PPP1R15A;DDIT3;TRIB3
Cluster 4	Apoptosis	response to endoplasmic reticulum stress (GO:0034976)	4/110	2.12587e-05	0.00124271	PPP1R15A;DDIT3;TRIB3;ATF3
Cluster 4	Apoptosis	intracellular sequestering of iron ion (GO:0006880)	2/5	2.1689e-05	0.00124271	FTH1;FTL
Cluster 5	Differentiated	muscle contraction (GO:0006936)	48/129	1.18563e-54	2.13532e-51	RYR1;MYOM1;SMPX;DYSF;MYL6B;LMOD3;LMOD2;MYOM3;TTN;CHRND;CHRNG;TNNI1;TNNI2;DMD;GAMT;TMOD1;MYBPC1;DTNA;MYBPC2;CAV3;ACTN2;TPM3;TPM2;TNNC1;TPM1;PGAM2;TNNC2;NEB;KLHL41;TRDN;MYL4;MYLPF;MYL5;ACTA1;MYH3;ACTC1;DES;MYL1;MYOT;TNNT1;TNNT2;FXYD1;TNNT3;HRC;CASQ2;MYH8;CRYAB;MYH7
Cluster 5	Differentiated	actin-myosin filament sliding (GO:0033275)	26/38	2.65167e-39	1.59189e-36	MYL6B;TTN;TNNI1;TNNI2;DMD;TMOD1;MYBPC1;MYBPC2;ACTN2;TPM3;TNNC1;TPM2;TNNC2;TPM1;NEB;MYL4;ACTA1;ACTC1;DES;MYH3;MYL1;TNNT1;TNNT2;TNNT3;MYH8;MYH7
Cluster 5	Differentiated	muscle filament sliding (GO:0030049)	26/38	2.65167e-39	1.59189e-36	MYL6B;TTN;TNNI1;TNNI2;DMD;TMOD1;MYBPC1;MYBPC2;ACTN2;TPM3;TNNC1;TPM2;TNNC2;TPM1;NEB;MYL4;ACTA1;ACTC1;DES;MYH3;MYL1;TNNT1;TNNT2;TNNT3;MYH8;MYH7
Cluster 5	Differentiated	striated muscle contraction (GO:0006941)	26/54	1.48883e-33	6.70348e-31	CHRNA1;RYR2;SMPX;ATP1A2;LMOD3;TTN;CSRP3;TNNI1;TNNI2;DMD;SCN3B;DTNA;TNNC1;PGAM2;TNNC2;TPM1;STAC3;KLHL41;MYL4;MYH3;TNNT1;TNNT2;TNNT3;CASQ2;MYH8;MYH7
Cluster 5	Differentiated	heart contraction (GO:0060047)	18/41	1.23381e-22	4.44417e-20	RYR2;TNNC1;TPM1;ATP1A2;TTN;TRDN;MYL4;CSRP3;SGCD;ACTC1;TNNT2;TNNI1;CASQ2;TNNI2;DMD;SCN3B;SGCG;MYH7
Cluster 5	Differentiated	myofibril assembly (GO:0030239)	18/43	3.61563e-22	1.08529e-19	TMOD1;ACTN2;TPM1;LMOD3;MYPN;KLHL41;LMOD2;TTN;CSRP3;ACTC1;MYH3;OBSCN;SYNPO2L;TNNT1;TNNT2;TNNT3;ANKRD1;MYOZ2
Cluster 5	Differentiated	cardiac muscle contraction (GO:0060048)	15/34	4.21108e-19	1.08345e-16	RYR2;CAMK2D;TNNC1;TPM1;ATP1A2;TTN;MYL4;CSRP3;TNNT2;TNNI1;CASQ2;TNNI2;DMD;SCN3B;MYH7
Cluster 5	Differentiated	sarcomere organization (GO:0045214)	14/28	6.82721e-19	1.53698e-16	ACTN2;TPM1;MYPN;LMOD2;TTN;CSRP3;MYH3;OBSCN;SYNPO2L;TNNT1;TNNT2;TNNT3;ANKRD1;MYOZ2
Cluster 5	Differentiated	actomyosin structure organization (GO:0031032)	19/76	2.08252e-18	4.16735e-16	TMOD1;ACTN2;TPM1;LMOD3;MYPN;KLHL41;LMOD2;TTN;CSRP3;MYH3;OBSCN;ACTC1;SYNPO2L;TNNT1;TNNT2;TNNT3;ANKRD1;MYO18A;MYOZ2
Cluster 5	Differentiated	skeletal muscle tissue development (GO:0007519)	14/37	9.21458e-17	1.65955e-14	RYR1;MYOG;ZBTB18;SVIL;MEF2C;MYL6B;KLHL40;LMOD3;KLHL41;MYLPF;ACTA1;CSRP3;MYOD1;MYOZ2
Cluster 6	Neuronal	nervous system development (GO:0007399)	30/447	2.74954e-12	2.60501e-09	ROBO2;SEMA5A;CHRNA3;MYT1L;CHD7;CRMP1;CDH2;DPYSL5;NHLH1;DNER;MBP;EPHB2;CDK5RAP2;SRRM4;RBFOX1;RBFOX3;GFRA1;NAV1;PROX1;L1CAM;ARHGAP26;DCLK1;DNM3;ZEB2;MARCKS;NFASC;KCNQ2;DCX;TAGLN3;NES
Cluster 6	Neuronal	actin-myosin filament sliding (GO:0033275)	11/38	3.8872e-12	2.60501e-09	MYL4;ACTA1;MYL6;ACTC1;TNNT1;TNNT2;TPM1;TNNI1;TCAP;DMD;NEB
Cluster 6	Neuronal	muscle filament sliding (GO:0030049)	11/38	3.8872e-12	2.60501e-09	MYL4;ACTA1;MYL6;ACTC1;TNNT1;TNNT2;TPM1;TNNI1;TCAP;DMD;NEB
Cluster 6	Neuronal	muscle contraction (GO:0006936)	17/129	5.11539e-12	2.60501e-09	TPM1;NEB;ACTG2;KLHL41;MYL4;ACTA2;ACTA1;MYL6;ACTC1;TNNT1;TNNT2;CASQ2;TNNI1;TCAP;DMD;CRYAB;VCL
Cluster 6	Neuronal	heart contraction (GO:0060047)	10/41	2.47967e-10	1.01022e-07	MYL4;SGCD;ACTC1;TNNT2;TPM1;TNNI1;CASQ2;TCAP;DMD;SCN3B
Cluster 6	Neuronal	cardiac muscle contraction (GO:0060048)	9/34	8.99046e-10	3.05226e-07	MYL4;CAMK2D;TNNT2;TPM1;TNNI1;CASQ2;TCAP;DMD;SCN3B
Cluster 6	Neuronal	striated muscle contraction (GO:0006941)	10/54	4.48818e-09	1.30606e-06	MYL4;TNNT1;TNNT2;TPM1;CASQ2;TNNI1;TCAP;DMD;SCN3B;KLHL41
Cluster 6	Neuronal	axonogenesis (GO:0007409)	17/240	7.90141e-08	2.0119e-05	ROBO2;SEMA5A;APP;DRAXIN;ATL1;SEMA6D;NRXN3;VSTM2L;GFRA1;IRS2;L1CAM;ACTB;KIF5C;MAP1B;NCAM1;EPHB2;SPTBN1
Cluster 6	Neuronal	myofibril assembly (GO:0030239)	8/43	1.57113e-07	3.55599e-05	CSRP2;ACTC1;SYNPO2L;TNNT1;TNNT2;TPM1;TCAP;KLHL41
Cluster 6	Neuronal	central nervous system development (GO:0007417)	17/268	3.8244e-07	7.7903e-05	ROBO2;CHD7;SOX11;PROX1;DCLK1;PBX1;MARCKS;CDH2;NHLH1;DNER;NNAT;DCX;MBP;TAGLN3;NES;SOX4;CDK5RAP2

### Sheet: FP-RMS (PAX7 FOXO1)
Table S6. Gene enrichment analysis of the marker genes differentially expressed among clusters in subtype specific analysis of FP-RMS (PAX7::FOXO1) (FC>0.25)
cluster	Annotation	Term	Overlap	P.value	Adjusted.P.value	Genes
Cluster 0	Ground	positive regulation of cellular biosynthetic process (GO:0031328)	6/180	2.3776e-05	0.00795879	CDT1;PCNA;HNRNPD;HBB;RPS27L;VIM
Cluster 0	Ground	microtubule depolymerization (GO:0007019)	3/18	2.46402e-05	0.00795879	STMN1;STMN2;CKAP5
Cluster 0	Ground	autonomic nervous system development (GO:0048483)	2/21	4.70113e-05	0.0095903	TFAP2B;SOX8
Cluster 0	Ground	positive regulation of macromolecule biosynthetic process (GO:0010557)	5/129	5.80497e-05	0.0124923	CDT1;PCNA;HNRNPD;RPS27L;VIM
Cluster 0	Ground	microtubule polymerization or depolymerization (GO:0031109)	3/27	8.65271e-05	0.0124923	STMN1;STMN2;CKAP5
Cluster 0	Ground	protein depolymerization (GO:0051261)	3/28	9.66894e-05	0.0124923	STMN1;STMN2;CKAP5
Cluster 0	Ground	mitotic spindle organization (GO:0007052)	5/157	0.000146783	0.0158037	ARHGEF10;STMN1;CENPN;CKAP5;MZT1
Cluster 0	Ground	positive regulation of signaling (GO:0023056)	2/38	0.000156665	0.0159799	EDN3;SCRIB
Cluster 0	Ground	regulation of apoptotic process (GO:0042981)	4/742	0.000329961	0.0166551	TFAP2B;SCRIB;SOX8;GADD45G
Cluster 0	Ground	fat cell differentiation (GO:0045444)	2/58	0.000366418	0.0166551	TFAP2B;SOX8
Cluster 1	Proliferative	DNA metabolic process (GO:0006259)	56/277	2.92547e-45	5.00548e-42	TOP2A;FEN1;RIF1;MCM7;GMNN;HMGB2;HMGB3;MCM10;BRCA1;HMGB1;EXO1;CHEK1;KPNA2;POLE;RFC5;HELLS;RMI2;RFC4;PARP1;LIG1;RFC2;SMC1A;DDB2;MSH6;DBF4;TIMELESS;MCM3;MCM4;MCM5;MCM6;MCM2;BLM;DNMT1;PCNA;RNASEH2A;PRKDC;UHRF1;PRIM1;TYMS;RAD51AP1;POLD3;ORC6;CDC45;UBB;RAD21;RBBP8;BARD1;CDT1;POLQ;XRCC2;FANCA;CDC6;POLA2;RAD51;UBE2T;CDK1
Cluster 1	Proliferative	mitotic spindle organization (GO:0007052)	42/157	1.79393e-39	1.53471e-36	BUB1B;CDCA8;TTK;KIF11;SMC3;CENPA;AURKB;SKA2;AURKA;CDC20;CCNB1;DSN1;STMN1;NUF2;KNTC1;BUB3;BUB1;DLGAP5;CENPU;NDE1;PLK1;KIF23;SMC1A;TUBG1;NDC80;ZWINT;MZT1;TPX2;CENPE;CENPF;CENPH;INCENP;KIFC1;PRC1;KIF4A;CENPK;BIRC5;CENPM;KIF2C;KPNB1;MAD2L1;SPC25
Cluster 1	Proliferative	microtubule cytoskeleton organization involved in mitosis (GO:1902850)	38/128	1.08392e-37	6.18196e-35	BUB1B;CDCA8;TTK;KIF11;CENPA;AURKB;SKA2;AURKA;CDC20;CCNB1;DSN1;STMN1;NUF2;NUSAP1;KNTC1;BUB3;BUB1;DLGAP5;CENPU;NDE1;PLK1;TUBG1;NDC80;ZWINT;CENPE;CENPF;ESPL1;CENPH;INCENP;KIF4A;CENPK;TACC3;BIRC5;CENPM;KIF2C;KPNB1;MAD2L1;SPC25
Cluster 1	Proliferative	mitotic sister chromatid segregation (GO:0000070)	32/102	9.74523e-33	4.16852e-30	CDCA5;KIF14;CDCA8;NCAPG;SMC4;NCAPH;SMC2;CCNB1;DSN1;RAD21;NUSAP1;CEP55;DLGAP5;SPAG5;PLK1;KIF23;KIF22;SMC1A;TUBG1;NDC80;ZWINT;CENPE;KIF18B;PSRC1;ESPL1;KIFC1;PRC1;CENPK;CDK1;KIF2C;NCAPD2;KPNB1
Cluster 1	Proliferative	DNA replication (GO:0006260)	32/108	7.83348e-32	2.68062e-29	BLM;FEN1;RNASEH2A;MCM7;MCM10;BRCA1;BRIP1;ORC6;CDC45;EXO1;CHEK1;RBBP8;CLSPN;POLE;BARD1;RFC5;RMI2;DUT;RFC4;RFC2;DONSON;CDC6;FAM111B;POLA2;DBF4;TIMELESS;CDK1;MCM3;MCM4;MCM5;MCM6;MCM2
Cluster 1	Proliferative	DNA repair (GO:0006281)	40/298	3.12298e-25	8.90569e-23	FEN1;BLM;PCNA;RNASEH2A;PRKDC;CDCA5;NUCKS1;BRCA1;BRCA2;RAD51AP1;POLD3;BRIP1;UBB;EXO1;RAD21;CHEK1;USP1;RBBP8;KPNA2;POLE;BARD1;CDKN2D;FANCI;RFC5;POLQ;RMI2;RFC4;PARP1;LIG1;RFC2;XRCC2;FANCA;BAZ1B;SMC1A;DDB2;MSH6;RAD51;UBE2T;TIMELESS;CDK1
Cluster 1	Proliferative	mitotic cell cycle phase transition (GO:0044772)	33/209	3.0283e-23	7.40203e-21	CCNF;CCP110;PKMYT1;FOXM1;AURKA;CCNB2;CCNB1;E2F1;POLE;CDK5RAP2;CDKN2D;HSP90AA1;CDKN2C;UBE2C;TUBB;NDE1;PLK1;TUBG1;TUBB4B;CDC25C;CDC25A;TUBA4A;CCNA2;WEE1;MELK;CDK6;DBF4;CCNE2;NASP;CCNE1;UBE2S;TACC3;CDK1
Cluster 1	Proliferative	mitotic nuclear division (GO:0140014)	22/74	2.95924e-22	6.32907e-20	SPAG5;UBE2C;NDE1;PLK1;CDCA8;KIF11;SMC3;SMC1A;TUBG1;SMC4;MZT1;NDC80;ZWINT;TPX2;DSN1;KIF18B;ESPL1;KIFC1;UBE2S;CENPK;NUSAP1;KPNB1
Cluster 1	Proliferative	cellular macromolecule biosynthetic process (GO:0034645)	36/314	1.92891e-20	3.66707e-18	FEN1;BLM;RNASEH2A;MCM7;MCM10;BRCA1;TYMS;POLD3;BRIP1;ORC6;CDC45;EXO1;CHEK1;E2F1;RBBP8;CLSPN;POLE;BARD1;RFC5;RMI2;DUT;RFC4;RFC2;DONSON;CDC6;FAM111B;POLA2;DBF4;TIMELESS;CDK1;MCM3;MCM4;MCM5;MCM6;PTMA;MCM2
Cluster 1	Proliferative	DNA-dependent DNA replication (GO:0006261)	25/129	4.01322e-20	6.86662e-18	BLM;MCM7;PRIM1;GMNN;MCM10;POLD3;ORC6;CDC45;UBB;POLE;RFC5;CDT1;GINS2;RFC4;RFC2;HMGA1;CDC6;POLA2;DBF4;RAD51;MCM3;MCM4;MCM5;MCM6;MCM2
Cluster 2	Differentiated	muscle contraction (GO:0006936)	44/129	4.10842e-48	7.57592e-45	RYR1;MYOM1;SMPX;DYSF;MYL6B;LMOD3;MYOM3;TTN;CHRND;TNNI1;TNNI2;DMD;CACNA1S;GAMT;TMOD1;MYBPC1;CAV3;ACTN2;TPM2;TNNC1;TPM1;TNNC2;NEB;KLHL41;TRDN;MYL4;MYLPF;ACTA2;MYL5;ACTA1;MYH3;ACTC1;DES;MYL1;TNNT2;TNNT3;HRC;MYH8;CALM1;ALDOA;MYL9;CRYAB;VCL;SNTB1
Cluster 2	Differentiated	actin-myosin filament sliding (GO:0033275)	22/38	5.70945e-31	3.50941e-28	TMOD1;MYBPC1;ACTN2;TNNC1;TPM2;TNNC2;TPM1;MYL6B;NEB;TTN;MYL4;ACTA1;ACTC1;DES;MYH3;MYL1;TNNT2;TNNT3;TNNI1;MYH8;TNNI2;DMD
Cluster 2	Differentiated	muscle filament sliding (GO:0030049)	22/38	5.70945e-31	3.50941e-28	TMOD1;MYBPC1;ACTN2;TNNC1;TPM2;TNNC2;TPM1;MYL6B;NEB;TTN;MYL4;ACTA1;ACTC1;DES;MYH3;MYL1;TNNT2;TNNT3;TNNI1;MYH8;TNNI2;DMD
Cluster 2	Differentiated	striated muscle contraction (GO:0006941)	20/54	3.33811e-23	1.53887e-20	CHRNA1;SMPX;TNNC1;TNNC2;TPM1;STAC3;LMOD3;KLHL41;TTN;MYL4;CSRP3;MYH3;TNNT2;TNNT3;MYH8;TNNI1;TNNI2;DMD;ALDOA;SCN3B
Cluster 2	Differentiated	myofibril assembly (GO:0030239)	16/43	7.67925e-19	2.83211e-16	TMOD1;ACTN2;TPM1;LMOD3;MYPN;KLHL41;TTN;CSRP3;CSRP2;ACTC1;MYH3;SYNPO2L;TNNT2;TNNT3;ANKRD1;MYOZ2
Cluster 2	Differentiated	heart contraction (GO:0060047)	14/41	5.04008e-16	1.54898e-13	TNNC1;TPM1;TTN;TRDN;MYL4;CSRP3;SGCD;ACTC1;TNNT2;TNNI1;TNNI2;DMD;SCN3B;SGCG
Cluster 2	Differentiated	sarcomere organization (GO:0045214)	12/28	2.45622e-15	6.4704e-13	CSRP3;CSRP2;MYH3;SYNPO2L;ACTN2;TNNT2;TPM1;TNNT3;ANKRD1;MYOZ2;MYPN;TTN
Cluster 2	Differentiated	skeletal muscle tissue development (GO:0007519)	13/37	3.70902e-15	8.54929e-13	RYR1;MYOG;SVIL;MEF2C;SIX1;MYL6B;KLHL40;LMOD3;KLHL41;MYLPF;ACTA1;CSRP3;MYOZ2
Cluster 2	Differentiated	actomyosin structure organization (GO:0031032)	16/76	2.01497e-14	4.12844e-12	TMOD1;ACTN2;TPM1;LMOD3;MYPN;KLHL41;TTN;CSRP3;CSRP2;MYH3;ACTC1;SYNPO2L;TNNT2;TNNT3;ANKRD1;MYOZ2
Cluster 2	Differentiated	regulation of heart contraction (GO:0008016)	17/93	3.66604e-14	6.76018e-12	RYR1;CAMK2D;TGFB2;CAV3;DMPK;HSPB7;TPM1;ATP2A2;ATP2A1;ANK2;ATP1A1;ATP2B1;TRDN;DES;TNNT2;HRC;CALM1
Cluster 3	FP-Progenitor	extracellular matrix organization (GO:0030198)	24/300	1.50038e-12	3.20782e-09	GSN;LAMA2;ITGA1;FN1;PDGFA;ADAMTS16;COL1A1;GREM1;SMOC2;COL3A1;VCAN;COL4A2;COL5A1;CTSL;COL4A1;ADAMTS1;COL6A2;MMP17;COL5A2;COL6A1;TIMP1;GAS6;DDR2;FBN1
Cluster 3	FP-Progenitor	extracellular structure organization (GO:0043062)	19/216	6.79914e-11	5.24922e-08	LAMA2;ITGA1;FN1;PDGFA;ADAMTS16;COL1A1;SMOC2;COL3A1;VCAN;COL4A2;COL5A1;COL4A1;ADAMTS1;COL6A2;MMP17;COL5A2;COL6A1;DDR2;FBN1
Cluster 3	FP-Progenitor	external encapsulating structure organization (GO:0045229)	19/217	7.36561e-11	5.24922e-08	LAMA2;ITGA1;FN1;PDGFA;ADAMTS16;COL1A1;SMOC2;COL3A1;VCAN;COL4A2;COL5A1;COL4A1;ADAMTS1;COL6A2;MMP17;COL5A2;COL6A1;DDR2;FBN1
Cluster 3	FP-Progenitor	regulation of cell migration (GO:0030334)	24/408	8.91274e-10	4.76386e-07	SEMA5A;JAG1;MCTP1;SERPINE2;IGFBP5;LIMCH1;LMO4;TPM1;FAM107A;PDGFA;PRKCA;THY1;RHOC;ADRA2A;RHOB;COL1A1;DOCK10;SFRP1;PLAU;PDGFD;DLC1;PDGFC;CDH13;SGK1
Cluster 3	FP-Progenitor	supramolecular fiber organization (GO:0097435)	20/351	4.04167e-08	1.72822e-05	GSN;ACTN1;TPM1;LTBP2;RHOC;RHOB;COL1A1;GREM1;MFAP4;COL3A1;COL4A2;COL5A1;SH3BP1;COL4A1;COL6A2;UBC;COL5A2;COL6A1;VIM;DDR2
Cluster 3	FP-Progenitor	positive regulation of fibroblast proliferation (GO:0048146)	7/28	5.57171e-08	1.98539e-05	CDK6;PDGFC;FN1;S100A6;PDGFA;GAS6;DDR2
Cluster 3	FP-Progenitor	regulation of fibroblast proliferation (GO:0048145)	8/46	1.28404e-07	3.92182e-05	SFRP1;CDK6;PDGFC;FN1;S100A6;PDGFA;GAS6;DDR2
Cluster 3	FP-Progenitor	regulation of cell-matrix adhesion (GO:0001952)	9/65	1.61598e-07	4.3187e-05	SFRP1;JAG1;CDK6;PLAU;LIMCH1;CDH13;THY1;UTRN;AJAP1
Cluster 3	FP-Progenitor	collagen fibril organization (GO:0030199)	10/89	2.4802e-07	5.89185e-05	GREM1;COL1A1;COL3A1;COL4A2;COL5A1;COL4A1;COL6A2;COL6A1;COL5A2;DDR2
Cluster 3	FP-Progenitor	negative regulation of platelet activation (GO:0010544)	5/16	1.4145e-06	0.000267788	SERPINE2;PDGFA;CD9;APOE;PRKG1
Cluster 5	Proliferative	mitotic spindle organization (GO:0007052)	38/157	7.10121e-41	1.05098e-37	GPSM2;BUB1B;CDCA8;TTK;KIF11;SMC3;CENPA;AURKB;SKA2;AURKA;CDC20;CCNB1;STMN1;NUF2;SPDL1;BUB3;BUB1;DLGAP5;SUN2;CENPU;NDE1;PLK1;KIF23;CKAP5;NDC80;ZWINT;MZT1;TPX2;CENPE;KIF18A;CENPF;INCENP;KIFC1;PRC1;KIF4A;BIRC5;KIF2C;MAD2L1
Cluster 5	Proliferative	microtubule cytoskeleton organization involved in mitosis (GO:1902850)	35/128	9.79644e-40	7.24936e-37	GPSM2;BUB1B;CDCA8;TTK;KIF11;CENPA;AURKB;SKA2;AURKA;CDC20;CCNB1;STMN1;NUF2;NUSAP1;SPDL1;BUB3;BUB1;DLGAP5;SUN2;CENPU;NDE1;PLK1;CKAP5;NDC80;ZWINT;CENPE;KIF18A;CENPF;ESPL1;INCENP;KIF4A;TACC3;BIRC5;KIF2C;MAD2L1
Cluster 5	Proliferative	mitotic sister chromatid segregation (GO:0000070)	29/102	1.44036e-33	7.10577e-31	KIF14;CDCA8;NCAPG;SMC4;NCAPH;SMC2;CCNB1;RAD21;NUSAP1;SPDL1;CEP55;DLGAP5;SPAG5;PLK1;KIF23;KIF22;KNSTRN;NDC80;ZWINT;CENPE;KIF18A;KIF18B;PSRC1;ESPL1;KIFC1;PRC1;CDK1;KIF2C;NCAPD2
Cluster 5	Proliferative	regulation of mitotic cell cycle phase transition (GO:1901990)	27/188	9.75087e-23	3.60782e-20	KIF14;BUB1B;HMMR;AURKA;CDC20;CCNB1;TUBA1A;UBB;CEP70;CNTRL;NEK2;FBXO5;BUB3;CDK5RAP2;HSP90AA1;UBE2C;NDE1;PLK1;TUBB4B;CKAP5;ANLN;TPX2;CENPE;CENPF;UBE2S;CDK1;MAD2L1
Cluster 5	Proliferative	mitotic cell cycle phase transition (GO:0044772)	27/209	1.72456e-21	5.10469e-19	CCNF;FOXM1;AURKA;CCNB2;CCNB1;TUBA1A;CEP70;CNTRL;NEK2;CDK5RAP2;HSP90AA1;CDKN2C;BORA;UBE2C;NDE1;PLK1;TUBB4B;CDC25C;CKAP5;CDC25B;CCNA2;MELK;DBF4;UBE2S;TACC3;CDK1;CDKN3
Cluster 5	Proliferative	mitotic nuclear division (GO:0140014)	19/74	2.24506e-21	5.53782e-19	SPAG5;UBE2C;NDE1;PLK1;CDCA8;KIF11;SMC3;SMC4;KNSTRN;MZT1;NDC80;ZWINT;TPX2;KIF18A;KIF18B;ESPL1;KIFC1;UBE2S;NUSAP1
Cluster 5	Proliferative	mitotic cytokinesis (GO:0000281)	15/49	2.06186e-18	4.35936e-16	PLK1;CKAP2;KIF23;CENPA;CIT;ANLN;ESPL1;RACGAP1;INCENP;KIF4A;STMN1;NUSAP1;KIF20A;ECT2;CEP55
Cluster 5	Proliferative	regulation of cell cycle process (GO:0010564)	19/106	3.47241e-18	6.42397e-16	BORA;SPAG5;PLK1;KIF11;MKI67;CDC25C;KNSTRN;AURKB;AURKA;DBF4;RACGAP1;PRC1;NEK2;FBXO5;KIF20A;KIF20B;ECT2;CALM2;BUB1
Cluster 5	Proliferative	G2/M transition of mitotic cell cycle (GO:0000086)	20/130	1.0302e-17	1.69411e-15	HSP90AA1;BORA;NDE1;PLK1;CDC25C;FOXM1;TUBB4B;CKAP5;CDC25B;AURKA;CCNA2;CCNB2;CCNB1;MELK;TUBA1A;CEP70;CNTRL;CDK1;NEK2;CDK5RAP2
Cluster 5	Proliferative	cell cycle G2/M phase transition (GO:0044839)	20/131	1.2045e-17	1.78265e-15	HSP90AA1;BORA;NDE1;PLK1;CDC25C;FOXM1;TUBB4B;CKAP5;CDC25B;AURKA;CCNA2;CCNB2;CCNB1;MELK;TUBA1A;CEP70;CNTRL;CDK1;NEK2;CDK5RAP2
Cluster 6	Neuronal	regulation of microtubule polymerization or depolymerization (GO:0031110)	8/28	4.85326e-10	8.59998e-07	MAP2;MAP1B;STMN1;MAP1A;STMN2;STMN3;STMN4;MAPT
Cluster 6	Neuronal	generation of neurons (GO:0048699)	15/202	7.21626e-09	6.3936e-06	MYEF2;SIX1;SOX11;NEUROD1;WNT6;TUBB2B;TUBB2A;LHX3;MAP1B;CASP3;DDIT4;DNER;DCX;MAPT;INSM1
Cluster 6	Neuronal	axonogenesis (GO:0007409)	15/240	7.22814e-08	4.26942e-05	ROBO2;RAB3A;ATL1;NRXN1;VSTM2L;L1CAM;ISL1;ROBO1;KIF5C;MAP1B;GPC1;MAP1A;CNTN2;NCAM1;PDLIM7
Cluster 6	Neuronal	regulation of microtubule cytoskeleton organization (GO:0070507)	7/37	1.37751e-07	6.10237e-05	STMN1;STMN2;STMN3;MAP6;STMN4;MAPT;BICD1
Cluster 6	Neuronal	microtubule polymerization or depolymerization (GO:0031109)	6/27	4.03788e-07	0.000143102	TPPP3;STMN1;STMN2;STMN3;STMN4;MAPT
Cluster 6	Neuronal	neuron development (GO:0048666)	11/143	5.38561e-07	0.000159055	SRRM4;MAP2;GPRIN1;STMN1;STMN2;DCX;STMN3;STMN4;MAPT;INSM1;L1CAM
Cluster 6	Neuronal	microtubule depolymerization (GO:0007019)	5/18	1.17326e-06	0.000297001	KIF19;STMN1;STMN2;STMN3;STMN4
Cluster 6	Neuronal	axon development (GO:0061564)	8/79	2.51789e-06	0.000557712	GAP43;RAB3A;MAP1B;ATL1;MAP1A;MAPT;L1CAM;ISL1
Cluster 6	Neuronal	homophilic cell adhesion via plasma membrane adhesion molecules (GO:0007156)	7/60	4.17026e-06	0.000821077	ROBO2;CADM1;VSTM2L;CDH13;CNTN2;L1CAM;ROBO1
Cluster 6	Neuronal	ventricular septum morphogenesis (GO:0060412)	5/28	1.23041e-05	0.00208088	ROBO2;CITED2;SOX11;SOX4;ROBO1

### Sheet: FN-RMS
Table S6. Gene enrichment analysis of the marker genes differentially expressed among clusters in subtype specific analysis of FN-RMS (FC>0.25)
cluster	Annotation	Term	Overlap	P.value	Adjusted.P.value	Genes
Cluster 0	Ground	positive regulation of vascular associated smooth muscle cell proliferation (GO:1904707)	2/21	2.92884e-05	0.00340732	JUN;IGFBP5
Cluster 0	Ground	cellular response to cadmium ion (GO:0071276)	2/27	4.8895e-05	0.00340732	JUN;FOS
Cluster 0	Ground	response to cadmium ion (GO:0046686)	2/29	5.6534e-05	0.00340732	JUN;FOS
Cluster 0	Ground	positive regulation of pri-miRNA transcription by RNA polymerase II (GO:1902895)	2/34	7.80393e-05	0.00340732	JUN;FOS
Cluster 0	Ground	regulation of vascular associated smooth muscle cell proliferation (GO:1904705)	2/37	9.25901e-05	0.00340732	JUN;IGFBP5
Cluster 0	Ground	regulation of pri-miRNA transcription by RNA polymerase II (GO:1902893)	2/45	0.000137414	0.00377546	JUN;FOS
Cluster 0	Ground	positive regulation of smooth muscle cell proliferation (GO:0048661)	2/46	0.000143632	0.00377546	JUN;IGFBP5
Cluster 0	Ground	cellular response to oxygen-containing compound (GO:1901701)	3/323	0.000220056	0.0048418	JUN;IGFBP5;FOS
Cluster 0	Ground	response to reactive oxygen species (GO:0000302)	2/59	0.000236827	0.0048418	JUN;FOS
Cluster 0	Ground	cellular response to reactive oxygen species (GO:0034614)	2/63	0.000270107	0.00496998	JUN;FOS
Cluster 1	Proliferative	DNA metabolic process (GO:0006259)	33/277	1.05838e-31	1.16316e-28	DNMT1;FEN1;RNASEH2A;PCNA;MCM7;PRKDC;GMNN;HMGB2;MCM10;HMGB1;TYMS;RAD51AP1;POLD3;ORC6;CDC45;CHEK1;BARD1;CDT1;HELLS;XRCC5;XRCC2;FANCA;CDC6;SMC1A;MSH6;RAD51;UBE2T;CDK1;MCM3;MCM4;MCM5;MCM6;MCM2
Cluster 1	Proliferative	DNA replication (GO:0006260)	18/108	2.88802e-20	1.58697e-17	BARD1;FEN1;DUT;RNASEH2A;MCM7;MCM10;CDC6;FAM111B;ORC6;CDC45;CHEK1;CDK1;MCM3;MCM4;MCM5;CLSPN;MCM6;MCM2
Cluster 1	Proliferative	DNA replication initiation (GO:0006270)	12/38	1.51795e-17	5.56075e-15	CDT1;CDC45;ORC6;MCM7;GMNN;MCM3;MCM4;MCM10;MCM5;CDC6;MCM6;MCM2
Cluster 1	Proliferative	DNA-dependent DNA replication (GO:0006261)	16/129	5.30252e-16	1.45687e-13	CDT1;GINS2;MCM7;GMNN;HMGA1;MCM10;CDC6;POLD3;ORC6;CDC45;RAD51;MCM3;MCM4;MCM5;MCM6;MCM2
Cluster 1	Proliferative	double-strand break repair via break-induced replication (GO:0000727)	8/12	1.90582e-15	4.18899e-13	GINS2;CDC45;MCM7;MCM3;MCM4;MCM5;MCM6;MCM2
Cluster 1	Proliferative	cellular macromolecule biosynthetic process (GO:0034645)	21/314	3.72792e-15	6.8283e-13	BARD1;FEN1;DUT;RNASEH2A;MCM7;MCM10;CDC6;TYMS;FAM111B;POLD3;ORC6;CDC45;CHEK1;CDK1;MCM3;E2F1;MCM4;MCM5;CLSPN;MCM6;MCM2
Cluster 1	Proliferative	regulation of transcription involved in G1/S transition of mitotic cell cycle (GO:0000083)	10/32	9.24483e-15	1.45144e-12	DHFR;CDT1;PCNA;CDC45;RRM2;CCNE1;E2F1;FBXO5;CDC6;TYMS
Cluster 1	Proliferative	G1/S transition of mitotic cell cycle (GO:0000082)	13/85	1.98646e-14	2.7289e-12	CDT1;PCNA;RRM2;CDC6;TYMS;DHFR;CDC45;CCNE2;NASP;CCNE1;E2F1;EIF4EBP1;FBXO5
Cluster 1	Proliferative	DNA repair (GO:0006281)	19/298	1.99084e-13	2.43103e-11	BARD1;FANCI;FEN1;RNASEH2A;PCNA;PRKDC;XRCC5;CDCA5;XRCC2;FANCA;SMC1A;MSH6;RAD51AP1;POLD3;RAD51;UBE2T;CHEK1;CDK1;USP1
Cluster 1	Proliferative	protein-DNA complex assembly (GO:0065004)	14/143	1.06828e-12	1.17404e-10	CDT1;CENPV;MCM7;GMNN;HMGB2;CDC6;ORC6;CHAF1A;RAD51;MCM3;MCM4;MCM5;MCM6;MCM2
Cluster 2	Ground	positive regulation of circadian rhythm (GO:0042753)	2/10	4.7186e-06	0.00173644	NLGN1;RORA
Cluster 2	Ground	camera-type eye development (GO:0043010)	2/27	3.67017e-05	0.00476747	CACNA1C;VEGFA
Cluster 2	Ground	receptor clustering (GO:0043113)	2/28	3.95183e-05	0.00476747	NLGN1;DLG2
Cluster 2	Ground	regulation of NMDA receptor activity (GO:2000310)	2/32	5.18203e-05	0.00476747	NLGN1;DLG2
Cluster 2	Ground	positive regulation of cell junction assembly (GO:1901890)	2/57	0.000166052	0.0105465	NLGN1;VEGFA
Cluster 2	Ground	regulation of neurotransmitter receptor activity (GO:0099601)	2/58	0.000171954	0.0105465	NLGN1;DLG2
Cluster 2	Ground	cellular response to decreased oxygen levels (GO:0036294)	2/69	0.000243597	0.0128062	RORA;VEGFA
Cluster 2	Ground	nervous system development (GO:0007399)	3/447	0.000363002	0.0165708	NLGN1;LSAMP;VEGFA
Cluster 2	Ground	regulation of cation channel activity (GO:2001257)	2/89	0.000405264	0.0165708	NLGN1;DLG2
Cluster 2	Ground	cellular response to hypoxia (GO:0071456)	2/131	0.000875057	0.0189546	RORA;VEGFA
Cluster 3	Proliferative	mitotic spindle organization (GO:0007052)	37/157	8.66114e-43	1.00902e-39	GPSM2;BUB1B;CDCA8;TTK;KIF11;CENPA;AURKB;SKA2;AURKA;CDC20;CCNB1;STMN1;NUF2;SPDL1;BUB3;BUB1;DLGAP5;SUN2;NDE1;PLK1;KIF23;RANGAP1;CKAP5;NDC80;MZT1;TPX2;CENPE;KIF18A;CENPF;INCENP;KIFC1;PRC1;KIF4A;BIRC5;KIF2C;MAD2L1;SPC25
Cluster 3	Proliferative	microtubule cytoskeleton organization involved in mitosis (GO:1902850)	34/128	2.73666e-41	1.5941e-38	GPSM2;BUB1B;CDCA8;TTK;KIF11;CENPA;AURKB;SKA2;AURKA;CDC20;CCNB1;STMN1;NUF2;NUSAP1;SPDL1;BUB3;BUB1;DLGAP5;SUN2;NDE1;PLK1;RANGAP1;CKAP5;NDC80;CENPE;KIF18A;CENPF;INCENP;KIF4A;TACC3;BIRC5;KIF2C;MAD2L1;SPC25
Cluster 3	Proliferative	mitotic sister chromatid segregation (GO:0000070)	26/102	3.80891e-31	1.47912e-28	KIF14;CDCA8;NCAPG;SMC4;NCAPH;SMC2;CCNB1;RAD21;NUSAP1;SPDL1;CEP55;DLGAP5;SPAG5;PLK1;KIF23;KIF22;KNSTRN;NDC80;CENPE;KIF18A;PSRC1;KIFC1;PRC1;CDK1;KIF2C;NCAPD2
Cluster 3	Proliferative	mitotic cell cycle phase transition (GO:0044772)	27/209	7.35975e-24	2.04014e-21	CDKN1B;CCNF;FOXM1;AURKA;CCNB2;CCNB1;PCM1;TUBA1A;CNTRL;NEK2;BORA;UBE2C;TUBB;NDE1;PLK1;CDC25C;TUBB4B;CKAP5;CDC25B;CCNA2;WEE1;DBF4;UBE2S;CCNG2;CDK1;TACC3;CDKN3
Cluster 3	Proliferative	regulation of mitotic cell cycle phase transition (GO:1901990)	26/188	8.75596e-24	2.04014e-21	KIF14;BUB1B;HMMR;AURKA;CDC20;CCNB1;PCM1;FZR1;TUBA1A;CNTRL;NEK2;FBXO5;BUB3;UBE2C;TUBB;NDE1;PLK1;TUBB4B;CKAP5;TPX2;ANLN;CENPE;CENPF;UBE2S;CDK1;MAD2L1
Cluster 3	Proliferative	regulation of cell cycle process (GO:0010564)	20/106	2.60534e-21	5.05871e-19	BORA;SPAG5;PLK1;HMGA2;KIF11;MKI67;CDC25C;KNSTRN;AURKB;AURKA;DBF4;RACGAP1;PRC1;NEK2;FBXO5;KIF20A;KIF20B;ECT2;CALM2;BUB1
Cluster 3	Proliferative	G2/M transition of mitotic cell cycle (GO:0000086)	19/130	4.25188e-18	7.07634e-16	BORA;TUBB;NDE1;PLK1;CDC25C;FOXM1;TUBB4B;CKAP5;CDC25B;AURKA;CCNA2;CCNB2;CCNB1;PCM1;WEE1;TUBA1A;CNTRL;CDK1;NEK2
Cluster 3	Proliferative	cell cycle G2/M phase transition (GO:0044839)	19/131	4.93597e-18	7.188e-16	BORA;TUBB;NDE1;PLK1;CDC25C;FOXM1;TUBB4B;CKAP5;CDC25B;AURKA;CCNA2;CCNB2;CCNB1;PCM1;WEE1;TUBA1A;CNTRL;CDK1;NEK2
Cluster 3	Proliferative	regulation of mitotic cell cycle (GO:0007346)	21/178	6.42589e-18	8.31796e-16	BORA;CDKN1B;UBE2C;PLK1;BUB1B;MKI67;CDC25C;CDC25B;CKS1B;CDC20;CCNB1;FZR1;UBE2S;CDK1;CKS2;NEK2;FBXO5;BUB3;KIF20B;DLGAP5;MAD2L1
Cluster 3	Proliferative	positive regulation of cell cycle process (GO:0090068)	17/101	2.18615e-17	2.54686e-15	GPSM2;SPAG5;KIF14;KIF23;NDC80;AURKB;CDC25B;AURKA;CCNB1;DBF4;RACGAP1;RAD21;NUSAP1;KIF20B;ECT2;RHNO1;MAD2L1
Cluster 4	FN-Progenitor	collagen fibril organization (GO:0030199)	16/89	5.44751e-18	9.55494e-15	PLOD2;LOXL2;COL1A1;COL3A1;COL1A2;COL4A2;LOX;P4HA1;COL4A1;P4HA2;COL6A2;COL5A3;COL6A1;COL5A2;SERPINH1;COL6A3
Cluster 4	FN-Progenitor	supramolecular fiber organization (GO:0097435)	23/351	2.28139e-15	2.00078e-12	TNXB;PLOD2;RHOC;RND3;LOXL2;COL1A1;COL3A1;COL1A2;LOX;COL4A2;P4HA1;COL4A1;P4HA2;COL5A3;COL6A2;UBC;COL5A2;COL6A1;SERPINH1;COL6A3;VIM;ALDOA;B2M
Cluster 4	FN-Progenitor	extracellular matrix organization (GO:0030198)	21/300	1.12039e-14	6.55052e-12	LAMA4;SERPINE1;FN1;PLOD2;LOXL2;COL1A1;COL3A1;COL1A2;LOX;COL4A2;P4HA1;COL4A1;P4HA2;COL5A3;COL6A2;COL5A2;COL6A1;SERPINH1;COL6A3;TIMP1;CD44
Cluster 4	FN-Progenitor	extracellular structure organization (GO:0043062)	15/216	9.63107e-11	3.00519e-08	LAMA4;SERPINE1;FN1;COL1A1;COL3A1;COL1A2;LOX;COL4A2;COL4A1;COL5A3;COL6A2;COL5A2;COL6A1;COL6A3;CD44
Cluster 4	FN-Progenitor	cellular response to cytokine stimulus (GO:0071345)	21/482	9.87459e-11	3.00519e-08	IL32;XBP1;ANXA1;DUSP1;FN1;CXCR4;MT1X;FOS;ZFP36L2;HSP90B1;VEGFA;MT2A;COL1A2;AXL;UBC;CCL2;TIMP1;VIM;PLP2;JUNB;GAPDH
Cluster 4	FN-Progenitor	external encapsulating structure organization (GO:0045229)	15/217	1.028e-10	3.00519e-08	LAMA4;SERPINE1;FN1;COL1A1;COL3A1;COL1A2;LOX;COL4A2;COL4A1;COL5A3;COL6A2;COL5A2;COL6A1;COL6A3;CD44
Cluster 4	FN-Progenitor	cytokine-mediated signaling pathway (GO:0019221)	23/621	2.90954e-10	7.29046e-08	IL32;ANXA1;ANXA2;TNFRSF12A;HLA-B;FN1;HLA-A;FOS;HSP90B1;VEGFA;NFKBIA;UGCG;MT2A;COL1A2;UBC;CCL2;TIMP1;VIM;PLP2;JUNB;B2M;SQSTM1;CD44
Cluster 4	FN-Progenitor	regulation of transcription from RNA polymerase II promoter in response to stress (GO:0043618)	9/87	1.94837e-08	3.92986e-06	DNAJB1;EGLN3;DDIT3;UBC;CA9;ATF3;KLF2;VEGFA;HSPA1A
Cluster 4	FN-Progenitor	positive regulation of transcription from RNA polymerase II promoter in response to stress (GO:0036003)	6/24	2.01646e-08	3.92986e-06	CEBPB;HSPA5;DDIT3;KLF2;ATF3;VEGFA
Cluster 4	FN-Progenitor	negative regulation of apoptotic process (GO:0043066)	18/485	2.85222e-08	5.00279e-06	XBP1;ANXA1;HSPA5;CITED2;CAV1;BNIP3;HSP90B1;VEGFA;NFKBIA;AXL;UBC;CCL2;APOE;ANGPTL4;ATF5;SQSTM1;CD44;HSPA1A
Cluster 5	Differentiated	muscle contraction (GO:0006936)	39/129	2.73217e-39	5.14468e-36	RYR1;SMPX;MYL6B;LMOD3;MYOM3;TTN;CHRND;SGCA;CHRNG;TNNI1;TNNI2;CHRNB1;CAV3;ACTN2;TPM2;TNNC1;TPM1;TNNC2;NEB;KLHL41;TRDN;MYL4;MYLPF;ACTA2;ACTA1;MYH3;ACTC1;DES;MYL1;TNNT1;TNNT2;TNNT3;HRC;CASQ2;MYH8;VIM;CALM1;CRYAB;SNTB1
Cluster 5	Differentiated	actin-myosin filament sliding (GO:0033275)	21/38	1.83718e-28	1.15314e-25	ACTN2;TNNC1;TPM2;TNNC2;TPM1;MYL6B;NEB;TTN;MYL4;ACTA1;ACTC1;DES;MYH3;MYL1;TNNT1;TNNT2;TNNT3;TNNI1;MYH8;TNNI2;VIM
Cluster 5	Differentiated	muscle filament sliding (GO:0030049)	21/38	1.83718e-28	1.15314e-25	ACTN2;TNNC1;TPM2;TNNC2;TPM1;MYL6B;NEB;TTN;MYL4;ACTA1;ACTC1;DES;MYH3;MYL1;TNNT1;TNNT2;TNNT3;TNNI1;MYH8;TNNI2;VIM
Cluster 5	Differentiated	striated muscle contraction (GO:0006941)	20/54	1.08345e-22	5.10036e-20	CHRNA1;RYR2;SMPX;TNNC1;TNNC2;TPM1;STAC3;LMOD3;KLHL41;TTN;MYL4;MYH3;TNNT1;TNNT2;TNNT3;CASQ2;MYH8;TNNI1;TNNI2;SCN3B
Cluster 5	Differentiated	heart contraction (GO:0060047)	14/41	1.13666e-15	4.28066e-13	RYR2;TNNC1;TPM1;SGCZ;TTN;TRDN;MYL4;SGCD;ACTC1;TNNT2;TNNI1;CASQ2;TNNI2;SCN3B
Cluster 5	Differentiated	myofibril assembly (GO:0030239)	13/43	7.43957e-14	2.33478e-11	ACTN2;TPM1;LMOD3;MYPN;KLHL41;TTN;CSRP2;ACTC1;MYH3;TNNT1;TNNT2;TNNT3;ANKRD1
Cluster 5	Differentiated	skeletal muscle contraction (GO:0003009)	10/20	1.39434e-13	3.75078e-11	CHRNA1;MYH3;TNNT1;TNNC1;TNNC2;TNNT3;STAC3;MYH8;TNNI1;TNNI2
Cluster 5	Differentiated	skeletal muscle tissue development (GO:0007519)	11/37	7.90097e-12	1.85209e-09	RYR1;MYOG;ZBTB18;MYLPF;SVIL;ACTA1;MEF2C;MYOD1;MYL6B;LMOD3;KLHL41
Cluster 5	Differentiated	sarcomere organization (GO:0045214)	10/28	8.85226e-12	1.85209e-09	CSRP2;MYH3;ACTN2;TNNT1;TNNT2;TPM1;TNNT3;ANKRD1;MYPN;TTN
Cluster 5	Differentiated	cardiac muscle contraction (GO:0060048)	10/34	8.13121e-11	1.53111e-08	MYL4;RYR2;TNNC1;TNNT2;TPM1;TNNI1;CASQ2;TNNI2;SCN3B;TTN
Cluster 6	FN-Progenitor	extracellular matrix organization (GO:0030198)	36/300	5.45342e-25	1.18721e-21	FBN2;SPARC;COL11A1;LAMA4;COL12A1;COL11A2;HTRA1;PLOD2;THBS1;LOXL2;CREB3L1;SERPINH1;TIMP1;ADAMTS9;GPM6B;POSTN;MMP2;FN1;DCN;COL1A1;COL3A1;VCAN;COL1A2;MMP16;COL4A2;P4HA1;COL4A1;COL6A2;COL5A2;COL6A1;COL9A1;COL6A3;COL9A3;TGFBI;CD44;FBN1
Cluster 6	FN-Progenitor	extracellular structure organization (GO:0043062)	27/216	2.04687e-19	1.67813e-16	FBN2;SPARC;COL11A1;LAMA4;COL11A2;THBS1;ADAMTS9;POSTN;MMP2;FN1;DCN;COL1A1;COL3A1;VCAN;COL1A2;MMP16;COL4A2;COL4A1;COL6A2;COL5A2;COL6A1;COL9A1;COL6A3;COL9A3;TGFBI;CD44;FBN1
Cluster 6	FN-Progenitor	external encapsulating structure organization (GO:0045229)	27/217	2.31253e-19	1.67813e-16	FBN2;SPARC;COL11A1;LAMA4;COL11A2;THBS1;ADAMTS9;POSTN;MMP2;FN1;DCN;COL1A1;COL3A1;VCAN;COL1A2;MMP16;COL4A2;COL4A1;COL6A2;COL5A2;COL6A1;COL9A1;COL6A3;COL9A3;TGFBI;CD44;FBN1
Cluster 6	FN-Progenitor	collagen fibril organization (GO:0030199)	18/89	3.84299e-17	2.09155e-14	COL11A1;COL12A1;COL11A2;PLOD2;LOXL2;COL1A1;COL3A1;COL1A2;COL4A2;P4HA1;COL4A1;COL6A2;COL6A1;COL5A2;SERPINH1;COL9A1;COL6A3;COL9A3
Cluster 6	FN-Progenitor	supramolecular fiber organization (GO:0097435)	25/351	2.30999e-12	1.00577e-09	COL11A1;COL12A1;COL11A2;PLOD2;LOXL2;UBC;SERPINH1;B2M;TPM1;RHOC;SNCAIP;RHOB;COL1A1;COL3A1;COL1A2;COL4A2;P4HA1;COL4A1;COL6A2;COL5A2;COL6A1;COL9A1;COL6A3;COL9A3;TGFBI
Cluster 6	FN-Progenitor	negative regulation of cell migration (GO:0030336)	16/144	3.43009e-11	1.24455e-08	EPHA4;NGFR;IGFBP5;TPM1;THY1;RHOB;BST2;SFRP1;COL3A1;SFRP2;NAV3;DLC1;CALR;TIMP1;SLIT2;TRIB1
Cluster 6	FN-Progenitor	regulation of cell migration (GO:0030334)	25/408	6.03256e-11	1.87613e-08	SERPINE2;SEMA3C;THY1;THBS1;EGFR;ENPP2;SLIT2;EPHA4;NGFR;XBP1;ANXA1;IGFBP5;HSPA5;TPM1;RHOC;RHOB;COL1A1;BST2;SFRP1;DAB2;SFRP2;CXCL12;NAV3;DLC1;SGK1
Cluster 6	FN-Progenitor	regulation of cell population proliferation (GO:0042127)	32/764	1.9532e-09	5.31515e-07	TGFB1I1;PTN;CLU;THBS1;IFIT3;EGFR;FTH1;IGFBP7;HES1;S1PR3;TIMP1;IGFBP6;JUNB;KLF10;OSR2;XBP1;JUN;JUND;FN1;IGF2;KLF4;BMP5;BMP4;SFRP4;SQLE;SFRP1;SFRP2;DLC1;CALR;NUPR1;ATF5;SGK1
Cluster 6	FN-Progenitor	negative regulation of angiogenesis (GO:0016525)	11/87	1.08684e-08	2.62893e-06	SPARC;COL4A2;CREB3L1;SERPINF1;TNMD;KLF4;ADAMTS9;THBS1;DCN;THBS4;KLF2
Cluster 6	FN-Progenitor	negative regulation of cell population proliferation (GO:0008285)	21/379	1.3019e-08	2.74418e-06	KLF10;IGFBP5;TGFB1I1;KLF4;IFIT3;BMP5;BMP4;SFRP4;SFRP1;SFRP2;FAP;FTH1;DLC1;OGN;IGFBP7;HES1;NUPR1;IGFBP6;ATF5;TRIB1;B2M
Cluster 7	IFN	cellular response to type I interferon (GO:0071357)	20/65	5.31258e-29	3.92865e-26	IFITM3;IFITM1;SP100;IFITM2;RSAD2;STAT1;MX1;HLA-B;IFI6;ISG15;IFIT1;IFIT3;IFIT2;OASL;BST2;IFI27;OAS1;OAS2;IRF1;OAS3
Cluster 7	IFN	type I interferon signaling pathway (GO:0060337)	20/65	5.31258e-29	3.92865e-26	IFITM3;IFITM1;SP100;IFITM2;RSAD2;STAT1;MX1;HLA-B;IFI6;ISG15;IFIT1;IFIT3;IFIT2;OASL;BST2;IFI27;OAS1;OAS2;IRF1;OAS3
Cluster 7	IFN	defense response to virus (GO:0051607)	24/133	1.77158e-28	8.7339e-26	IFITM3;IFITM1;IFITM2;RSAD2;DDX58;STAT1;MX1;IFI6;ISG15;IFIT1;IFIT3;IFI44L;IFIT2;OASL;BST2;IFIH1;CXCL10;PLSCR1;IFI27;OAS1;OAS2;OAS3;IRF1;PMAIP1
Cluster 7	IFN	defense response to symbiont (GO:0140546)	23/124	1.31338e-27	4.85623e-25	IFITM3;IFITM1;IFITM2;RSAD2;DDX58;STAT1;MX1;IFI6;ISG15;IFIT1;IFI44L;IFIT3;IFIT2;OASL;BST2;IFIH1;PLSCR1;IFI27;OAS1;OAS2;IRF1;OAS3;PMAIP1
Cluster 7	IFN	negative regulation of viral genome replication (GO:0045071)	16/54	4.52812e-23	1.33942e-20	IFITM3;IFITM1;IFITM2;RSAD2;MX1;ISG15;ZC3HAV1;IFIT1;OASL;IFIH1;BST2;PLSCR1;OAS1;OAS2;OAS3;CCL5
Cluster 7	IFN	negative regulation of viral process (GO:0048525)	17/70	8.69517e-23	2.14336e-20	IFITM3;IFITM1;IFITM2;RSAD2;STAT1;MX1;ISG15;ZC3HAV1;IFIT1;OASL;IFIH1;BST2;PLSCR1;OAS1;OAS2;OAS3;CCL5
Cluster 7	IFN	regulation of viral genome replication (GO:0045069)	16/67	2.25359e-21	4.76151e-19	IFITM3;IFITM1;IFITM2;RSAD2;MX1;ISG15;ZC3HAV1;IFIT1;OASL;IFIH1;BST2;PLSCR1;OAS1;OAS2;OAS3;CCL5
Cluster 7	IFN	cytokine-mediated signaling pathway (GO:0019221)	28/621	1.95373e-16	3.61196e-14	IFITM3;IFITM1;SP100;IFITM2;IFI6;IFIT1;IFIT3;IFIT2;OASL;MT2A;CCL5;TIMP1;B2M;JUNB;ANXA1;RSAD2;STAT1;MX1;HLA-B;ISG15;FOS;BST2;CXCL10;IFI27;OAS1;OAS2;OAS3;IRF1
Cluster 7	IFN	response to interferon-beta (GO:0035456)	8/28	5.90735e-12	9.70774e-10	IFITM3;BST2;IFITM1;PLSCR1;IFITM2;OAS1;STAT1;IRF1
Cluster 7	IFN	interferon-gamma-mediated signaling pathway (GO:0060333)	10/68	1.58435e-11	2.34325e-09	MT2A;SP100;OAS1;OAS2;STAT1;IRF1;OAS3;HLA-B;B2M;OASL
