## Supplemental Table 7 for "Single cell transcriptomic profiling identifies tumor-acquired and therapy-resistant cell states in pediatric rhabdomyosarcoma"

### Sheet: FN-RMS
Table S7. Frequency of cells across the clusters identified in the FN-RMS, FP-RMS (PAX3::FOXO1) and FP-RMS (PAX7::FOXO1) RMS subtype-specific datasets.
Not detected (ND)
	Sample name	Progenitor	Proliferative	Ground	Differentiated	Neuronal	IFN	Apoptosis
Fusion Negative	20696	8.35322	28.401	45.7041	15.7518	ND	1.78998	ND
	21202	28.6	15.2667	45.3333	8.13333	ND	2.66667	ND
	29806	2.06667	5.66667	89	0.133333	ND	3.13333	ND
	MSK74711	32.6667	13.9333	45.1333	4.8	ND	3.46667	ND
	Mast111	33.2667	18.0667	45.2	3.46667	ND	0	ND
	Mast139	15.1333	43.0667	32.1333	5.66667	ND	4	ND
	Mast139_SC	17	35.5333	35	8.53333	ND	3.93333	ND
	Mast39	3.26667	51.8	43.2	0.6	ND	1.13333	ND
	Mast85_r1	9.4	57.3333	29	1.13333	ND	3.13333	ND
	Mast85_r2	3.06667	56.7333	37.6667	0.4	ND	2.13333	ND
	Mast85_r2_SC	8.8	53.5333	32.0667	1	ND	4.6	ND
	RD	24.6667	19.7333	44.5333	10.7333	ND	0.333333	ND
	SJRHB000026_R2	4.53333	20.1333	56.1333	18.8	ND	0.4	ND
	SJRHB000026_R3	18.6	25.4	49.8	1.93333	ND	4.26667	ND
	SJRHB000026_X1	6.6	59.3333	31.3333	1.4	ND	1.33333	ND
	SJRHB000026_X2	3.6	52.8	39.6667	0.933333	ND	3	ND
	SJRHB010927_D1	17.9333	27.8	45.0667	8.93333	ND	0.266667	ND
	SJRHB010927_X1	9.93333	54.4667	28.8	6.73333	ND	0.0666667	ND
	SJRHB010928_R1	3.93333	2.6	92.8667	0.333333	ND	0.266667	ND
	SJRHB010928_X1	10.6667	35.4667	38.5333	15.2	ND	0.133333	ND
	SJRHB011_D	7.4	13.0667	76.5333	0.533333	ND	2.46667	ND
	SJRHB011_X	7.2	31.8667	57.7333	3.06667	ND	0.133333	ND
	SJRHB012405_D1	10.5333	24.1333	55	10	ND	0.333333	ND
	SJRHB012405_X1	11.1333	32.4	53.7333	2.66667	ND	0.0666667	ND
	SJRHB012_R	8.73333	18.8667	71.6	0.6	ND	0.2	ND
	SJRHB012_S	6.06667	19.9333	70.4667	3	ND	0.533333	ND
	SJRHB012_Y	11.7333	50.5333	34.0667	0.8	ND	2.86667	ND
	SJRHB012_Z	3.2	49.2667	45	0.6	ND	1.93333	ND
	SJRHB013758_D1	11.5333	23.6667	50.6	14.2	ND	0	ND
	SJRHB013758_D2	15.3333	18.9333	50.6	13.9333	ND	1.2	ND
	SJRHB013758_X1	24	33.8	39.6	2.4	ND	0.2	ND
	SJRHB013758_X2	19.1333	28.5333	32.8	15.5333	ND	4	ND
	SJRHB030680_R1	18.4667	26.4	36.2	18.7333	ND	0.2	ND
	SJRHB030680_X1	26.6667	23.1333	39.6	10.4667	ND	0.133333	ND
	SJRHB049189_D1	9.46667	24.5333	27	38.9333	ND	0.0666667	ND
	SJRHB049189_X1	11.7333	35.5333	48.8	3.86667	ND	0.0666667	ND
	eRMS-1.1	7.45217	55.287	21.4502	13.6959	ND	2.1148	ND
	eRMS-1.2	4.33333	55.5333	38.1333	1.53333	ND	0.466667	ND
	eRMS-2.1	0.451807	51.8072	26.2801	21.2349	ND	0.225904	ND
	eRMS-2.2	1.33333	58.9333	34.6	5.06667	ND	0.0666667	ND
	eRMS-3.2	11.8	48.4667	25.4667	11.2667	ND	3	ND
	eRMS-4	6.26667	38.4667	52.6667	2.2	ND	0.4	ND
	eRMS-8.1	12.9333	36.2	41.8	8.66667	ND	0.4	ND
	eRMS-8.2	15.4667	42.2667	32.6	6.06667	ND	3.6	ND
	eRMS-8.3	22.3333	30.2	45.8	1.06667	ND	0.6	ND
PAX7::FOXO1 FP-RMS	MSK72117	13.3333	13.2	55.6667	11.8667	5.93333	ND	ND
	MSK72117_SC	9.2	21.8667	47	8.53333	13.4	ND	ND
	Mast95	3.26667	27.7333	62.2667	6.2	0.533333	ND	ND
	SJRHB010468_D1	17.1333	13.4667	55.8	12.6667	0.933333	ND	ND
	SJRHB010468_X1	8.06667	22.4667	50.3333	11.4	7.73333	ND	ND
	SJRHB013757_D2	23.9333	1.13333	52.5333	22.0667	0.333333	ND	ND
	SJRHB013757_X1	3.13333	36.2667	51.6667	8.13333	0.8	ND	ND
	SJRHB031320_D1	27.7333	11.4	42.6	17.7333	0.533333	ND	ND
	SJRHB031320_X1	4	25.8667	61.4667	7.93333	0.733333	ND	ND
	SJRHB046156_A1	3.8	26.8667	52.3333	5.2	11.8	ND	ND
	SJRHB046156_X1	2.46667	45.2	36.3333	6.06667	9.93333	ND	ND
PAX3::FOXO1 FP-RMS	KFR	8.73333	74.4	13	1.53333	0	ND	2.33333
	MSK82489	1.80505	40.9386	33.1408	6.13718	1.29964	ND	16.6787
	Mast118	3.93333	40	34.6667	2.2	1.86667	ND	17.3333
	RMS	13.3333	73.6667	11.2	0.333333	0	ND	1.46667
	Rh4	7.73333	75.9333	14.2	0.533333	0	ND	1.6
	Rh41	22	61.7333	14.7333	0.2	0	ND	1.33333
	SJRHB013759_A1	10.6	13.8667	43.0667	12.3333	8.4	ND	11.7333
	SJRHB013759_A2	10.9333	12.2	43.9333	13.7333	7.53333	ND	11.6667
	SJRHB013759_X14	5.33333	32.2	48.4667	2.66667	2	ND	9.33333
	SJRHB013759_X15	5.13333	58.4	29.9333	0.533333	0.133333	ND	5.86667
	aRMS-1	15.0667	61.0667	16.2	4.4	0	ND	3.26667
	aRMS-2	20.8	41.6	28.7333	8.2	0	ND	0.666667
	aRMS-3	27.4667	34.9333	29.6	4.73333	0	ND	3.26667
	aRMS-4	15.1254	61.442	17.3981	1.41066	0.23511	ND	4.38871
	aRMS-5	18.1769	55.5496	15.6568	7.13137	0.0536193	ND	3.43164
