## Supplemental Table 8 for "Single cell transcriptomic profiling identifies tumor-acquired and therapy-resistant cell states in pediatric rhabdomyosarcoma"

### Sheet: # RMS cells mapping to dev. age
Table S8. Number of RMS cells mapping to the developmental age found in normal human muscle. Muscle data set from Xi et al., Cell Stem Cell (2020).
			Developmental age (Week, Wk)
	RMS Sample	Tissue type	Wk5-6	Wk6-7	Wk7-8	Wk9	Wk12-14	Wk17-18	Postnatal
FN-RMS	20696	patient (snRNA-seq)	1	280	1099	193	51	51	1
	21202	patient (snRNA-seq)	3	248	635	342	170	101	1
	29806	patient (snRNA-seq)	0	218	844	388	15	35	0
	eRMS-1.1	primary culture (scRNA-seq)	3	302	590	67	27	4	0
	eRMS-1.2	primary culture (scRNA-seq)	0	537	787	156	17	3	0
	eRMS-2.1	primary culture (scRNA-seq)	0	330	919	51	19	9	0
	eRMS-2.2	primary culture (scRNA-seq)	0	449	987	46	11	7	0
	eRMS-3.2	primary culture (scRNA-seq)	0	367	881	129	74	49	0
	eRMS-4	primary culture (scRNA-seq)	1	373	731	315	58	22	0
	eRMS-8.1	primary culture (scRNA-seq)	2	317	828	239	75	39	0
	eRMS-8.2	primary culture (scRNA-seq)	1	354	772	242	87	44	0
	eRMS-8.3	primary culture (scRNA-seq)	0	327	696	251	143	83	0
	Mast111	O-PDX (scRNA-seq)	3	415	752	232	69	29	0
	Mast139	O-PDX (scRNA-seq)	4	380	712	197	92	112	3
	Mast139_SC	O-PDX (scRNA-seq)	8	529	730	131	68	34	0
	Mast39	O-PDX (scRNA-seq)	0	184	1197	106	9	4	0
	Mast85_r1	O-PDX (scRNA-seq)	0	221	1070	164	31	14	0
	Mast85_r2	O-PDX (scRNA-seq)	0	145	1175	161	11	8	0
	Mast85_r2_SC	O-PDX (scRNA-seq)	0	155	1160	146	27	12	0
	MSK74711	O-PDX (scRNA-seq)	0	277	546	297	258	122	0
	RD	cell line (scRNA-seq)	0	199	968	219	65	49	0
	SJRHB000026_R2	patient (snRNA-seq)	1	181	1092	156	33	37	0
	SJRHB000026_R3	patient (snRNA-seq)	0	238	795	331	74	61	1
	SJRHB000026_X1	O-PDX (scRNA-seq)	0	223	1183	78	11	5	0
	SJRHB000026_X2	O-PDX (scRNA-seq)	0	158	1196	115	23	8	0
	SJRHB010927_D1	patient (snRNA-seq)	0	209	697	307	152	135	0
	SJRHB010927_X1	O-PDX (scRNA-seq)	1	370	909	154	45	20	1
	SJRHB010928_R1	patient (snRNA-seq)	0	46	837	567	27	23	0
	SJRHB010928_X1	O-PDX (scRNA-seq)	1	336	944	152	28	36	3
	SJRHB011_D	patient (snRNA-seq)	0	154	798	438	62	48	0
	SJRHB011_X	O-PDX (scRNA-seq)	2	493	749	209	42	5	0
	SJRHB012_R	patient (snRNA-seq)	0	178	995	246	61	20	0
	SJRHB012_S	patient (snRNA-seq)	0	211	1031	182	47	29	0
	SJRHB012_Y	O-PDX (scRNA-seq)	0	203	1141	127	16	13	0
	SJRHB012_Z	O-PDX (scRNA-seq)	1	184	1213	86	13	3	0
	SJRHB012405_D1	patient (snRNA-seq)	1	381	826	182	43	67	0
	SJRHB012405_X1	O-PDX (scRNA-seq)	2	500	903	60	19	15	1
	SJRHB013758_D1	patient (snRNA-seq)	1	262	897	177	98	65	0
	SJRHB013758_D2	patient (snRNA-seq)	0	363	805	210	71	51	0
	SJRHB013758_X1	O-PDX (scRNA-seq)	8	505	738	178	49	20	2
	SJRHB013758_X2	O-PDX (scRNA-seq)	1	290	739	265	132	72	1
	SJRHB030680_R1	patient (scRNA-seq)	2	414	624	302	114	42	2
	SJRHB030680_X1	O-PDX (scRNA-seq)	0	310	637	307	146	99	1
	SJRHB049189_D1	patient (snRNA-seq)	1	213	1039	126	57	63	1
	SJRHB049189_X1	O-PDX (scRNA-seq)	0	293	657	362	124	64	0
PAX7::FOXO1 FP-RMS	Mast95	O-PDX (scRNA-seq)	7	89	1319	41	21	23	0
	MSK72117	O-PDX (scRNA-seq)	18	87	1190	92	65	48	0
	MSK72117_SC	O-PDX (scRNA-seq)	15	80	1290	42	36	37	0
	SJRHB010468_D1	patient (snRNA-seq)	14	79	1224	81	46	56	0
	SJRHB010468_X1	O-PDX (scRNA-seq)	16	51	1335	59	19	12	8
	SJRHB013757_D2	patient (snRNA-seq)	6	79	1244	93	38	38	2
	SJRHB013757_X1	O-PDX (scRNA-seq)	5	89	1363	18	14	11	0
	SJRHB031320_D1	patient (snRNA-seq)	13	93	1024	210	89	68	3
	SJRHB031320_X1	O-PDX (scRNA-seq)	0	171	1247	27	31	24	0
	SJRHB046156_A1	patient (snRNA-seq)	0	54	1342	48	39	17	0
	SJRHB046156_X1	O-PDX (scRNA-seq)	2	93	1355	21	18	11	0
PAX3::FOXO1 FP-RMS	aRMS-1	primary culture (scRNA-seq)	26	7	1333	22	89	4	19
	aRMS-2	primary culture (scRNA-seq)	29	17	1299	12	127	8	8
	aRMS-3	primary culture (scRNA-seq)	18	16	1253	33	142	18	20
	aRMS-4	primary culture (scRNA-seq)	7	9	1224	8	22	1	5
	aRMS-5	primary culture (scRNA-seq)	14	10	1789	11	35	2	4
	KFR	cell line (scRNA-seq)	3	2	1479	0	13	3	0
	Mast118	O-PDX (scRNA-seq)	1	0	1474	0	23	1	1
	MSK82489	O-PDX (scRNA-seq)	0	0	1374	0	8	0	3
	Rh4	cell line (scRNA-seq)	0	0	1483	0	16	1	0
	Rh41	cell line (scRNA-seq)	2	3	1440	0	53	2	0
	RMS	cell line (scRNA-seq)	5	4	1428	2	60	0	1
	SJRHB013759_A1	patient (snRNA-seq)	0	0	1441	11	34	8	6
	SJRHB013759_A2	patient (snRNA-seq)	1	3	1424	29	35	4	4
	SJRHB013759_X14	O-PDX (scRNA-seq)	0	2	1470	7	15	0	6
	SJRHB013759_X15	O-PDX (scRNA-seq)	0	1	1480	6	10	1	2

### Sheet: Fraction RMS Cells
Table S8. Fraction of RMS cells mapping to the developmental age and cell types found in normal human muscle. Muscle data set from Xi et al., Cell Stem Cell (2020).
			Developmental age								Cell type
			Wk5-6	Wk6-7	Wk7-8	Wk9	Wk12-14	Wk17-18	Postnatal		Myogenic Progenitors	Myoblast-Myocytes	Myoblasts	Myocytes	Skeletal mesenchymal	Postnatal satellite cells
Tumor	FN-RMS		0.00071645	0.198845	0.589937	0.140141	0.0427482	0.0273445	0.000268669		0.553308	0.00553756	0.248071	0.0303596	0.15744	0.00528382
	FP-RMS (PAX3::FOXO1)		0.00470567	0.00328509	0.949614	0.00625943	0.0302761	0.00235284	0.00350706		0.229601	0.00630383	0.655687	0.0910059	0.0138507	0.00355145
	FP-RMS (PAX7::FOXO1)		0.00581818	0.0584848	0.844424	0.0443636	0.0252121	0.0209091	0.000787879		0.0278788	0.340242	0.586364	0.0399394	0.00260606	0.0029697
Developmental age	Wk5-6		1	0	0	0	0	0	0		1	0	0	0	0	0
	Wk6-7		0	1	0	0	0	0	0		0.905512	0.0944882	0	0	0	0
	Wk7-8		0	0	1	0	0	0	0		0.542127	0	0.209254	0.0662983	0.18232	0
	Wk9		0	0	0	1	0	0	0		0.569723	0	0.239659	0.0196162	0.171002	0
	Wk12-14		0	0	0	0	1	0	0		0.6787	0.0866426	0	0	0.234657	0
	Wk17-18		0	0	0	0	0	1	0		0.772288	0.0580021	0	0	0.16971	0
	Postnatal		0	0	0	0	0	0	1		0	0	0	0	0	1
